# Universal Cell Embeddings: A Foundation Model for Cell Biology

**DOI:** 10.1101/2023.11.28.568918

**Authors:** Yanay Rosen, Yusuf Roohani, Ayush Agrawal, Leon Samotorčan, Tabula Sapiens Consortium, Stephen R. Quake, Jure Leskovec

## Abstract

Developing a universal representation space for cells which encompasses the tremendous molecular diversity of cell types within the human body and more generally, across species, would be transformative for cell biology. Recent work using single-cell transcriptomic approaches to create molecular definitions of cell types in the form of cell atlases has provided the necessary data for such an endeavor. Here, we present the Universal Cell Embedding (UCE) foundation model. UCE was trained on a corpus of cell atlas data from human and other species in a completely self-supervised way without any data annotations. UCE’s modeling approach is to create a unified biological latent space that can represent cells across diverse tissues and species. This universal cell embedding captures important biological variation despite the presence of experimental noise across diverse datasets. An important aspect of UCE’s universality is that new cells can be mapped to this embedding space with no additional data labeling, model training or fine-tuning. We applied UCE to create the Integrated Mega-scale Atlas, embedding 36 million cells, with more than 1,000 uniquely named cell types, from hundreds of experiments, dozens of tissues and eight species. We uncovered new insights about the organization of cell types and tissues within this universal cell embedding space, and leveraged it to infer function of newly discovered cell types. UCE’s embedding space exhibits emergent behavior, uncovering biology that it was never explicitly trained for, such as identifying developmental lineages and embedding data from novel species not included in the training set. Overall, by enabling a universal representation for every cell state and type, UCE provides a valuable tool for analysis, annotation and hypothesis generation over single cell data.
