## Extended Data Table 1 for "Universal Cell Embeddings: A Foundation Model for Cell Biology"

### Sheet: Description
File Name	extended_data_table_1_centroids
This file includes cross species cell type annotations for the four new species datasets (sheets 1-4)
Sheet 5 inlcudes centroid analysis for macrophages found in different tissues in IMA
Sheet 6 includes centroid analysis for species and coarse cell types within IMA

### Sheet: Sheet 5 - Macrophage Tissue Cen
Macrophage Tissue Centroids
Macrophage Tissue	1st Nearest Centroid	2nd Nearest Centroid	3rd Nearest Centroid	4th Nearest Centroid	5th Nearest Centroid
thalamic complex	pons macrophage	myelencephalon macrophage	midbrain macrophage	cerebral nuclei macrophage	cerebral cortex macrophage
cerebral cortex	cerebral nuclei macrophage	thalamic complex macrophage	hippocampal formation macrophage	myelencephalon macrophage	pons macrophage
lung	respiratory airway macrophage	isthmus of fallopian tube macrophage	Brodmann (1909) area 4 macrophage	ampulla of uterine tube macrophage	lymph node macrophage
pons	myelencephalon macrophage	thalamic complex macrophage	midbrain macrophage	cerebral cortex macrophage	hypothalamus macrophage
hippocampal formation	cerebral cortex macrophage	cerebral nuclei macrophage	thalamic complex macrophage	midbrain macrophage	myelencephalon macrophage
myelencephalon	pons macrophage	thalamic complex macrophage	midbrain macrophage	cerebral cortex macrophage	cerebral nuclei macrophage
cerebellum	pons macrophage	midbrain macrophage	myelencephalon macrophage	thalamic complex macrophage	hippocampal formation macrophage
lung parenchyma	respiratory airway macrophage	lung macrophage	upper lobe of right lung myeloid cell	bronchus macrophage	alveolus of lung macrophage
cerebral nuclei	cerebral cortex macrophage	thalamic complex macrophage	hippocampal formation macrophage	myelencephalon macrophage	pons macrophage
eye trabecular meshwork	ciliary body macrophage	iris macrophage	corneo-scleral junction macrophage	left cardiac atrium monocyte	cornea leukocyte/phagocyte
corneo-scleral junction	eye trabecular meshwork macrophage	ciliary body macrophage	iris macrophage	cornea leukocyte/phagocyte	Brodmann (1909) area 4 macrophage
ciliary body	eye trabecular meshwork macrophage	iris macrophage	corneo-scleral junction macrophage	heart right ventricle myeloid cell	left cardiac atrium monocyte
iris	eye trabecular meshwork macrophage	ciliary body macrophage	corneo-scleral junction macrophage	cornea leukocyte/phagocyte	retina myeloid cell
body of stomach	caecum macrophage	cardia of stomach macrophage	tonsil macrophage	respiratory airway dendritic cell	ileum leukocyte/phagocyte
submucosal esophageal gland	fimbria of uterine tube macrophage	ampulla of uterine tube macrophage	cortex of kidney macrophage	sigmoid colon macrophage	isthmus of fallopian tube macrophage
duodenum	cardia of stomach macrophage	body of stomach macrophage	ileum macrophage	renal medulla macrophage	transverse colon macrophage
lower esophagus	esophagogastric junction macrophage	epithelium of esophagus dendritic cell	respiratory airway dendritic cell	lung parenchyma dendritic cell	skin of prepuce of penis hematopoietic cell
cardia of stomach	body of stomach macrophage	duodenum macrophage	lower esophagus macrophage	respiratory airway dendritic cell	lymph node macrophage
esophagogastric junction	epithelium of esophagus dendritic cell	lower esophagus macrophage	epithelium of esophagus leukocyte/phagocyte	respiratory airway dendritic cell	lymph node macrophage
alveolus of lung	fimbria of uterine tube macrophage	sigmoid colon macrophage	bone spine macrophage	cortex of kidney macrophage	ampulla of uterine tube macrophage
ampulla of uterine tube	isthmus of fallopian tube macrophage	fimbria of uterine tube macrophage	lymph node macrophage	lower lobe of left lung myeloid cell	macula lutea macrophage
isthmus of fallopian tube	ampulla of uterine tube macrophage	fimbria of uterine tube macrophage	lung dendritic cell	lower lobe of left lung myeloid cell	lymph node macrophage
fimbria of uterine tube	ampulla of uterine tube macrophage	isthmus of fallopian tube macrophage	macula lutea macrophage	peripheral region of retina macrophage	sigmoid colon macrophage
bone marrow	thymus macrophage	apex of heart myeloid cell	ileum hematopoietic cell	spleen macrophage	colon hematopoietic cell
liver	sigmoid colon macrophage	caecum macrophage	fimbria of uterine tube macrophage	macula lutea macrophage	ampulla of uterine tube macrophage
midbrain	pons macrophage	myelencephalon macrophage	thalamic complex macrophage	hippocampal formation macrophage	cerebral cortex macrophage
apex of heart	heart left ventricle myeloid cell	left cardiac atrium monocyte	heart right ventricle myeloid cell	left cardiac atrium macrophage	left cardiac atrium dendritic cell
left cardiac atrium	heart left ventricle myeloid cell	apex of heart macrophage	heart right ventricle myeloid cell	heart left ventricle innate lymphoid cell	LV macrophage
zone of skin	skin epidermis leukocyte/phagocyte	ovary innate lymphoid cell	transition zone of prostate leukocyte/phagocyte	skin of body leukocyte/phagocyte	lung parenchyma dendritic cell
mesenteric lymph node	thoracic lymph node macrophage	ileum macrophage	transverse colon macrophage	bone marrow macrophage	sigmoid colon macrophage
transverse colon	sigmoid colon macrophage	caecum macrophage	mesenteric lymph node macrophage	thoracic lymph node macrophage	tonsil macrophage
caecum	sigmoid colon macrophage	ileum leukocyte/phagocyte	lymph node macrophage	tonsil macrophage	transverse colon macrophage
sigmoid colon	caecum macrophage	transverse colon macrophage	macula lutea macrophage	lymph node macrophage	fimbria of uterine tube macrophage
spleen	thymus macrophage	bone marrow macrophage	ileum hematopoietic cell	colon hematopoietic cell	apex of heart myeloid cell
LV	apex of heart macrophage	gastrocnemius macrophage	breast myeloid cell	heart right ventricle myeloid cell	left cardiac atrium monocyte
brain	bone spine macrophage	upper lobe of right lung myeloid cell	pleural effusion macrophage	lymph node macrophage	adrenal gland dendritic cell
adrenal gland	adipose tissue monocyte	adipose tissue macrophage	body of stomach monocyte	adipose tissue dendritic cell	adipose tissue granulocyte
pleural effusion	brain macrophage	lower lobe of left lung myeloid cell	brain dendritic cell	bone spine macrophage	lung dendritic cell
lymph node	ampulla of uterine tube macrophage	isthmus of fallopian tube macrophage	lung dendritic cell	caecum macrophage	lower lobe of left lung myeloid cell
bone spine	brain macrophage	pleural effusion macrophage	sigmoid colon macrophage	alveolus of lung macrophage	lower lobe of left lung myeloid cell
axilla	lymph node macrophage	lower lobe of left lung myeloid cell	brain macrophage	macula lutea macrophage	pleural effusion macrophage
cortex of kidney	fimbria of uterine tube macrophage	ampulla of uterine tube macrophage	sigmoid colon macrophage	alveolus of lung macrophage	macula lutea macrophage
nasal cavity	respiratory airway dendritic cell	vermiform appendix dendritic cell	tonsil myeloid cell	tonsil macrophage	nose dendritic cell
bronchus	lung parenchyma macrophage	respiratory airway macrophage	lung macrophage	upper lobe of right lung myeloid cell	thoracic lymph node macrophage
decidua	cerebral cortex myeloid cell	adnexa of uterus monocyte	sigmoid colon macrophage	peripheral region of retina macrophage	fimbria of uterine tube macrophage
blood	thoracic lymph node macrophage	transverse colon macrophage	bone marrow macrophage	respiratory airway macrophage	axilla macrophage
gastrocnemius	LV macrophage	heart right ventricle myeloid cell	apex of heart macrophage	left cardiac atrium monocyte	breast myeloid cell
ileum	mesenteric lymph node macrophage	transverse colon macrophage	thoracic lymph node macrophage	duodenum macrophage	transverse colon dendritic cell
thoracic lymph node	mesenteric lymph node macrophage	transverse colon macrophage	ileum macrophage	bone marrow macrophage	lymph node macrophage
visceral abdominal adipose tissue	subcutaneous abdominal adipose tissue macrophage	subcutaneous abdominal adipose tissue myeloid cell	heart right ventricle myeloid cell	heart left ventricle myeloid cell	heart left ventricle innate lymphoid cell
subcutaneous abdominal adipose tissue	visceral abdominal adipose tissue macrophage	visceral abdominal adipose tissue myeloid cell	visceral abdominal adipose tissue endothelial cell	heart left ventricle innate lymphoid cell	visceral abdominal adipose tissue fibroblast
respiratory airway	lung macrophage	lung parenchyma macrophage	axilla dendritic cell	adrenal gland dendritic cell	lower lobe of left lung myeloid cell
nose	alveolus of lung macrophage	macula lutea macrophage	lymph node macrophage	peripheral region of retina macrophage	adipose tissue macrophage
tonsil	caecum macrophage	ileum leukocyte/phagocyte	lymph node myeloid cell	spleen dendritic cell	ileum dendritic cell
thymus	bone marrow macrophage	ileum hematopoietic cell	colon hematopoietic cell	spleen macrophage	apex of heart myeloid cell
skin of body	gonad macrophage	thymus macrophage	colon hematopoietic cell	bone marrow macrophage	apex of heart myeloid cell
Brodmann (1909) area 4	isthmus of fallopian tube macrophage	ampulla of uterine tube macrophage	lung dendritic cell	fimbria of uterine tube macrophage	cortex of kidney leukocyte/phagocyte
vermiform appendix	large intestine macrophage	large intestine dendritic cell	lymph node macrophage	lymph node monocyte	caecum macrophage
large intestine	vermiform appendix macrophage	vermiform appendix glial cell	lymph node monocyte	lymph node macrophage	sigmoid colon macrophage
adipose tissue	macula lutea macrophage	adrenal gland fibroblast	adrenal gland macrophage	peripheral region of retina macrophage	cortex of kidney macrophage
artery	adipose tissue fibroblast	adipose tissue macrophage	adipose tissue monocyte	adrenal gland fibroblast	adipose tissue granulocyte
renal medulla	cortex of kidney macrophage	macula lutea macrophage	body of stomach macrophage	upper lobe of right lung myeloid cell	isthmus of fallopian tube macrophage
kidney	lower lobe of left lung myeloid cell	caecum macrophage	isthmus of fallopian tube macrophage	ampulla of uterine tube macrophage	fimbria of uterine tube macrophage
renal pelvis	renal medulla macrophage	body of stomach macrophage	cardia of stomach macrophage	lower esophagus macrophage	duodenum macrophage
hypothalamus	pons macrophage	thalamic complex macrophage	midbrain macrophage	myelencephalon macrophage	cerebellum macrophage
gonad	skin of body macrophage	thymus macrophage	bone marrow macrophage	apex of heart myeloid cell	basal zone of heart myeloid cell
small intestine	lymph node macrophage	blood myeloid cell	macula lutea macrophage	body of stomach macrophage	axilla macrophage
macula lutea	peripheral region of retina macrophage	sigmoid colon macrophage	ampulla of uterine tube macrophage	isthmus of fallopian tube macrophage	fimbria of uterine tube macrophage
peripheral region of retina	macula lutea macrophage	fimbria of uterine tube macrophage	ampulla of uterine tube macrophage	isthmus of fallopian tube macrophage	sigmoid colon macrophage
trachea	lymph node macrophage	alveolus of lung macrophage	lower lobe of left lung myeloid cell	liver macrophage	respiratory airway monocyte
left temporal lobe	right frontal lobe macrophage	right frontal lobe glial cell	cerebral cortex myeloid cell	brain macrophage	isthmus of fallopian tube macrophage
right frontal lobe	left temporal lobe glial cell	left temporal lobe macrophage	left temporal lobe monocyte	left temporal lobe dendritic cell	left temporal lobe tumor cell
caudate lobe of liver	liver macrophage	cortex of kidney macrophage	isthmus of fallopian tube macrophage	liver monocyte	lymph node macrophage

### Sheet: Sheet 6 - Species and cell type
Species and cell types centroids
Species and Cell Type	1st Nearest Centroid	2nd Nearest Centroid	3rd Nearest Centroid	4th Nearest Centroid	5th Nearest Centroid
human oligodendrocyte	mouse neuron	mouse oligodendrocyte	mouse_lemur oligodendrocyte	mouse epithelial cell	mouse_lemur fibroblast
human astrocyte	mouse astrocyte	mouse neuron	mouse_lemur astrocyte	mouse epithelial cell	mouse_lemur fibroblast
human neuron	mouse neuron	mouse epithelial cell	mouse_lemur neuron	mouse_lemur fibroblast	zebrafish neuron
human macrophage	mouse macrophage	macaca_fascicularis macrophage	mouse endothelial cell	mouse leukocyte/phagocyte	mouse epithelial cell
human fibroblast	mouse endothelial cell	mouse muscle cell	mouse_lemur fibroblast	mouse fibroblast	mouse epithelial cell
human endothelial cell	mouse endothelial cell	mouse_lemur muscle cell	mouse_lemur endothelial cell	mouse epithelial cell	mouse_lemur fibroblast
human muscle cell	mouse epithelial cell	mouse_lemur muscle cell	mouse_lemur fibroblast	mouse neuron	mouse endothelial cell
human leukocyte/phagocyte	mouse macrophage	mouse endothelial cell	mouse hematopoietic cell	macaca_fascicularis nkt cell	mouse epithelial cell
human pneumocyte	mouse epithelial cell	mouse secretory cell	mouse_lemur pneumocyte	mouse endothelial cell	mouse_lemur fibroblast
human monocyte	mouse macrophage	mouse leukocyte/phagocyte	mouse hematopoietic cell	mouse myeloid cell	mouse granulocyte
human epithelial cell	mouse epithelial cell	mouse endothelial cell	mouse neuron	mouse secretory cell	mouse_lemur epithelial cell
human skeletal	mouse fibroblast	mouse muscle cell	mouse secretory cell	mouse endothelial cell	mouse hematopoietic cell
human b cell	mouse hematopoietic cell	mouse_lemur b cell	mouse b cell	mouse granulocyte	mouse macrophage
human erythroid cell	mouse erythroid cell	mouse granulocyte	mouse epithelial cell	mouse hematopoietic cell	mouse secretory cell
human t cell	macaca_fascicularis nkt cell	mouse hematopoietic cell	mouse endothelial cell	macaca_mulatta nkt cell	mouse_lemur cd4 t cell
human basal epithelial cell	mouse endothelial cell	mouse epithelial cell	mouse basal epithelial cell	mouse muscle cell	mouse secretory cell
human nkt cell	mouse hematopoietic cell	macaca_fascicularis nkt cell	mouse nkt cell	mouse_lemur nkt cell	pig nkt cell
human ciliated cell	mouse epithelial cell	mouse_lemur glial cell	mouse endothelial cell	mouse secretory cell	mouse neuron
mouse germline	human germline	human stem cell	human epithelial cell	human lymphoid cell	human myeloid cell
human glial cell	mouse endothelial cell	mouse epithelial cell	mouse neuron	mouse_lemur muscle cell	mouse_lemur fibroblast
human stem cell	mouse epithelial cell	mouse endothelial cell	mouse secretory cell	mouse neuron	mouse erythroid cell
mouse basal epithelial cell	human basal epithelial cell	human secretory cell	human epithelial cell	human stem cell	human fibroblast
mouse epithelial cell	human epithelial cell	human stem cell	human secretory cell	human fibroblast	human leukocyte/phagocyte
mouse dendritic cell	human dendritic cell	human myeloid cell	human leukocyte/phagocyte	mouse_lemur dendritic cell	human t cell
mouse fibroblast	human fibroblast	human mesenchymal cell	human skeletal	human secretory cell	human stem cell
mouse macrophage	human myeloid cell	human leukocyte/phagocyte	human dendritic cell	human macrophage	mouse_lemur myeloid cell
mouse endothelial cell	human endothelial cell	human fibroblast	mouse_lemur muscle cell	human epithelial cell	human secretory cell
mouse b cell	human b cell	mouse_lemur b cell	human t cell	human lymphoid cell	human myeloid cell
mouse monocyte	human dendritic cell	human monocyte	human myeloid cell	human granulocyte	human leukocyte/phagocyte
mouse lymphoid cell	human dendritic cell	human myeloid cell	human leukocyte/phagocyte	mouse_lemur dendritic cell	human stem cell
mouse cd4 t cell	human t cell	mouse_lemur cd4 t cell	mouse_lemur cd8 t cell	mouse_lemur nkt cell	mouse_lemur innate lymphoid cell
mouse nkt cell	mouse_lemur nkt cell	human t cell	mouse_lemur cd8 t cell	human nkt cell	mouse_lemur t cell
mouse plasma cell	human myeloid cell	human leukocyte/phagocyte	human stem cell	human epithelial cell	human secretory cell
mouse cd8 t cell	mouse_lemur cd8 t cell	mouse_lemur nkt cell	mouse_lemur cd4 t cell	mouse_lemur t cell	human t cell
mouse t cell	human t cell	human cd8 t cell	human cd4 t cell	human lymphoid cell	mouse_lemur cd4 t cell
mouse muscle cell	human fibroblast	human mesenchymal cell	human secretory cell	human stem cell	human endothelial cell
mouse treg	human t cell	human cd4 t cell	human cd8 t cell	human leukocyte/phagocyte	human GD t cell
human treg	mouse hematopoietic cell	macaca_fascicularis nkt cell	mouse t cell	mouse_lemur cd4 t cell	mouse endothelial cell
human cd4 t cell	mouse hematopoietic cell	macaca_fascicularis nkt cell	mouse_lemur cd4 t cell	mouse t cell	mouse endothelial cell
human cd8 t cell	macaca_fascicularis nkt cell	mouse hematopoietic cell	macaca_mulatta nkt cell	pig nkt cell	mouse t cell
human myeloid cell	mouse macrophage	mouse hematopoietic cell	mouse leukocyte/phagocyte	macaca_fascicularis macrophage	mouse endothelial cell
human plasma cell	macaca_fascicularis b cell	mouse_lemur plasma cell	mouse hematopoietic cell	mouse epithelial cell	mouse plasma cell
human dendritic cell	mouse macrophage	mouse_lemur dendritic cell	mouse hematopoietic cell	mouse leukocyte/phagocyte	mouse lymphoid cell
mouse stellate cell	human fibroblast	human secretory cell	human endothelial cell	human stellate cell	human leukocyte/phagocyte
mouse endocrine cell	human stem cell	human epithelial cell	human endocrine cell	human fibroblast	human secretory cell
mouse hematopoietic cell	human myeloid cell	human t cell	human leukocyte/phagocyte	human lymphoid cell	human cd8 t cell
mouse secretory cell	human stem cell	human epithelial cell	human secretory cell	human myeloid cell	human fibroblast
mouse glial cell	human myeloid cell	human macrophage	human leukocyte/phagocyte	human glial cell	human lymphoid cell
mouse epidermal cell	human epithelial cell	human secretory cell	human basal epithelial cell	human stem cell	human epidermal cell
mouse granulocyte	human granulocyte	human lymphoid cell	human myeloid cell	human t cell	human stem cell
mouse mesenchymal cell	human mesenchymal cell	human fibroblast	human skeletal	human stem cell	human secretory cell
mouse leukocyte/phagocyte	human myeloid cell	mouse_lemur myeloid cell	human leukocyte/phagocyte	human dendritic cell	human macrophage
mouse erythroid cell	human erythroid cell	human stem cell	human granulocyte	human lymphoid cell	human epithelial cell
mouse neuron	human neuron	human epithelial cell	human stem cell	human muscle cell	human fibroblast
mouse tuft/brush cell	mouse_lemur epithelial cell	human epithelial cell	human stem cell	human secretory cell	human myeloid cell
mouse myeloid cell	human myeloid cell	mouse_lemur myeloid cell	human dendritic cell	mouse_lemur dendritic cell	human leukocyte/phagocyte
human GD t cell	mouse hematopoietic cell	macaca_fascicularis nkt cell	pig nkt cell	mouse macrophage	mouse endothelial cell
human endocrine cell	mouse endocrine cell	mouse epithelial cell	mouse_lemur endocrine cell	mouse endothelial cell	mouse neuron
human mesenchymal cell	mouse muscle cell	mouse fibroblast	mouse mesenchymal cell	mouse endothelial cell	mouse epithelial cell
human germline	mouse germline	mouse epithelial cell	mouse neuron	mouse endocrine cell	zebrafish mesodermal cell
human hematopoietic cell	mouse hematopoietic cell	mouse erythroid cell	mouse endothelial cell	mouse granulocyte	mouse macrophage
human innate lymphoid cell	mouse macrophage	mouse leukocyte/phagocyte	macaca_fascicularis macrophage	mouse endothelial cell	mouse epithelial cell
frog stem cell	zebrafish skeletal	human stem cell	human epithelial cell	zebrafish stem cell	human secretory cell
frog epidermal cell	human epithelial cell	human stem cell	zebrafish skeletal	human secretory cell	mouse epithelial cell
frog glial cell	zebrafish skeletal	human stem cell	human epithelial cell	zebrafish stem cell	human secretory cell
frog ionocyte	human epithelial cell	human stem cell	zebrafish skeletal	human secretory cell	mouse epithelial cell
frog germline	zebrafish skeletal	human stem cell	human epithelial cell	zebrafish stem cell	human secretory cell
frog goblet cell	human epithelial cell	human stem cell	human secretory cell	zebrafish skeletal	human fibroblast
human goblet cell	mouse epithelial cell	mouse goblet cell	mouse secretory cell	mouse endothelial cell	mouse plasma cell
macaca_fascicularis epithelial cell	pig epithelial cell	human epithelial cell	human secretory cell	human basal epithelial cell	zebrafish epidermal cell
macaca_fascicularis macrophage	macaca_mulatta macrophage	pig macrophage	human myeloid cell	human macrophage	human leukocyte/phagocyte
macaca_fascicularis endothelial cell	macaca_mulatta endothelial cell	pig endothelial cell	human fibroblast	mouse_lemur fibroblast	pig muscle cell
macaca_fascicularis muscle cell	macaca_mulatta muscle cell	macaca_mulatta endothelial cell	pig muscle cell	human muscle cell	mouse_lemur muscle cell
macaca_fascicularis melanocyte	macaca_mulatta melanocyte	pig melanocyte	human melanocyte	mouse melanocyte	pig glial cell
macaca_fascicularis fibroblast	pig fibroblast	human fibroblast	mouse_lemur fibroblast	pig endothelial cell	mouse_lemur muscle cell
macaca_fascicularis glial cell	macaca_mulatta glial cell	pig glial cell	pig melanocyte	macaca_mulatta melanocyte	mouse_lemur fibroblast
macaca_fascicularis b cell	mouse_lemur plasma cell	human plasma cell	human leukocyte/phagocyte	macaca_mulatta nkt cell	pig nkt cell
macaca_fascicularis nkt cell	macaca_mulatta nkt cell	pig nkt cell	human t cell	human leukocyte/phagocyte	human cd8 t cell
human lymphoid cell	mouse hematopoietic cell	mouse endothelial cell	mouse epithelial cell	mouse granulocyte	mouse macrophage
human granulocyte	mouse granulocyte	mouse hematopoietic cell	mouse erythroid cell	mouse endothelial cell	mouse epithelial cell
human thymocyte	mouse hematopoietic cell	mouse granulocyte	mouse erythroid cell	mouse t cell	mouse endothelial cell
human mononuclear cell	mouse macrophage	mouse hematopoietic cell	mouse leukocyte/phagocyte	mouse_lemur dendritic cell	mouse myeloid cell
mouse astrocyte	mouse_lemur astrocyte	human astrocyte	human epithelial cell	human glial cell	human fibroblast
mouse oligodendrocyte	mouse_lemur oligodendrocyte	human oligodendrocyte	human epithelial cell	human glial cell	human stem cell
human fat cell	mouse epithelial cell	mouse_lemur fibroblast	mouse_lemur fat cell	mouse neuron	mouse endothelial cell
human transit amplifying cell	mouse epithelial cell	mouse secretory cell	mouse endothelial cell	mouse goblet cell	mouse erythroid cell
human tuft/brush cell	mouse_lemur tuft/brush cell	mouse epithelial cell	mouse endothelial cell	mouse secretory cell	mouse neuron
human melanocyte	macaca_fascicularis melanocyte	macaca_mulatta melanocyte	pig melanocyte	mouse melanocyte	macaca_fascicularis glial cell
human secretory cell	mouse endothelial cell	mouse epithelial cell	mouse secretory cell	mouse muscle cell	mouse_lemur muscle cell
macaca_mulatta muscle cell	macaca_fascicularis muscle cell	macaca_fascicularis endothelial cell	pig muscle cell	human muscle cell	human fibroblast
macaca_mulatta endothelial cell	macaca_fascicularis endothelial cell	macaca_fascicularis muscle cell	pig endothelial cell	macaca_fascicularis fibroblast	mouse_lemur fibroblast
macaca_mulatta macrophage	macaca_fascicularis macrophage	pig macrophage	human myeloid cell	macaca_fascicularis nkt cell	macaca_fascicularis b cell
macaca_mulatta glial cell	macaca_fascicularis glial cell	pig glial cell	macaca_fascicularis endothelial cell	macaca_fascicularis melanocyte	mouse_lemur fibroblast
macaca_mulatta nkt cell	macaca_fascicularis nkt cell	human t cell	pig nkt cell	human leukocyte/phagocyte	macaca_fascicularis macrophage
macaca_mulatta melanocyte	macaca_fascicularis melanocyte	human melanocyte	pig melanocyte	macaca_fascicularis endothelial cell	macaca_fascicularis glial cell
human epidermal cell	mouse epidermal cell	mouse endothelial cell	mouse epithelial cell	zebrafish epidermal cell	macaca_fascicularis epithelial cell
mouse hepatocyte	human hepatocyte	zebrafish hepatocyte	human stem cell	human epithelial cell	human stellate cell
mouse pneumocyte	human stem cell	human secretory cell	human epithelial cell	human skeletal	human lymphoid cell
mouse ciliated cell	human stem cell	human fibroblast	human secretory cell	human epithelial cell	human lymphoid cell
human stellate cell	mouse endothelial cell	mouse_lemur fibroblast	mouse_lemur muscle cell	mouse epithelial cell	zebrafish mesenchymal cell
human ionocyte	mouse endothelial cell	mouse epithelial cell	mouse secretory cell	mouse muscle cell	mouse_lemur muscle cell
human professional antigen presenting cell	macaca_fascicularis macrophage	mouse macrophage	mouse epithelial cell	mouse_lemur fibroblast	mouse endothelial cell
zebrafish glial cell	human stem cell	frog stem cell	frog germline	frog glial cell	human epithelial cell
zebrafish stem cell	human stem cell	human epithelial cell	mouse epithelial cell	frog germline	frog stem cell
zebrafish skeletal	human stem cell	human epithelial cell	human fibroblast	mouse epithelial cell	human secretory cell
zebrafish mesodermal cell	human stem cell	human fibroblast	human epithelial cell	human endothelial cell	mouse endothelial cell
zebrafish germline	human stem cell	frog stem cell	frog germline	human epithelial cell	mouse epithelial cell
mouse stem cell	human stem cell	human epithelial cell	human fibroblast	human lymphoid cell	zebrafish neuron
mouse innate lymphoid cell	mouse_lemur innate lymphoid cell	human t cell	human leukocyte/phagocyte	mouse_lemur cd4 t cell	human granulocyte
human hepatocyte	mouse hepatocyte	mouse epithelial cell	zebrafish hepatocyte	mouse endothelial cell	mouse neuron
zebrafish goblet cell	human epithelial cell	human stem cell	human secretory cell	mouse endothelial cell	human goblet cell
zebrafish tuft/brush cell	human epithelial cell	human secretory cell	human stem cell	mouse_lemur tuft/brush cell	human basal epithelial cell
zebrafish endocrine cell	human epithelial cell	human stem cell	mouse epithelial cell	human myeloid cell	human secretory cell
zebrafish hepatocyte	mouse hepatocyte	human hepatocyte	human stem cell	human epithelial cell	human stellate cell
zebrafish epidermal cell	human epithelial cell	human stem cell	human secretory cell	human basal epithelial cell	human fibroblast
zebrafish mesenchymal cell	human fibroblast	mouse endothelial cell	human stem cell	human epithelial cell	human endothelial cell
zebrafish secretory cell	mouse_lemur secretory cell	mouse secretory cell	human epithelial cell	human stem cell	mouse epithelial cell
zebrafish muscle cell	human fibroblast	mouse endothelial cell	human stellate cell	human endothelial cell	human muscle cell
zebrafish neuron	human stem cell	human epithelial cell	mouse neuron	human fibroblast	mouse epithelial cell
zebrafish endothelial cell	human endothelial cell	mouse endothelial cell	mouse_lemur muscle cell	human fibroblast	human stem cell
zebrafish leukocyte/phagocyte	mouse hematopoietic cell	mouse macrophage	human myeloid cell	human leukocyte/phagocyte	mouse leukocyte/phagocyte
mouse goblet cell	human goblet cell	human stem cell	human epithelial cell	mouse_lemur tuft/brush cell	human transit amplifying cell
mouse thymocyte	human t cell	human lymphoid cell	mouse_lemur cd4 t cell	human cd8 t cell	human stem cell
zebrafish hematopoietic cell	mouse hematopoietic cell	human myeloid cell	mouse macrophage	human stem cell	human leukocyte/phagocyte
mouse melanocyte	pig melanocyte	macaca_fascicularis melanocyte	human melanocyte	macaca_mulatta melanocyte	pig glial cell
pig glial cell	macaca_fascicularis glial cell	macaca_mulatta glial cell	macaca_fascicularis melanocyte	macaca_fascicularis endothelial cell	human fibroblast
pig epithelial cell	macaca_fascicularis epithelial cell	human epithelial cell	human secretory cell	human basal epithelial cell	macaca_fascicularis nkt cell
pig fibroblast	macaca_fascicularis fibroblast	macaca_fascicularis endothelial cell	human fibroblast	mouse_lemur fibroblast	mouse fibroblast
pig endothelial cell	macaca_fascicularis endothelial cell	macaca_fascicularis fibroblast	human fibroblast	mouse endothelial cell	mouse_lemur fibroblast
pig macrophage	macaca_fascicularis macrophage	mouse macrophage	mouse leukocyte/phagocyte	human myeloid cell	macaca_mulatta macrophage
pig muscle cell	macaca_fascicularis endothelial cell	macaca_fascicularis muscle cell	mouse_lemur muscle cell	human fibroblast	mouse endothelial cell
pig melanocyte	macaca_fascicularis melanocyte	mouse melanocyte	macaca_mulatta melanocyte	human melanocyte	macaca_fascicularis endothelial cell
pig nkt cell	macaca_fascicularis nkt cell	macaca_mulatta nkt cell	human t cell	human leukocyte/phagocyte	macaca_fascicularis b cell
human tumor cell	mouse neuron	mouse epithelial cell	mouse endothelial cell	zebrafish neuron	mouse_lemur muscle cell
pig endocrine cell	human epithelial cell	human endocrine cell	human stem cell	mouse endocrine cell	mouse neuron
mouse_lemur epithelial cell	human epithelial cell	mouse epithelial cell	human stem cell	human secretory cell	mouse tuft/brush cell
mouse_lemur granulocyte	human granulocyte	human myeloid cell	human monocyte	human t cell	human leukocyte/phagocyte
mouse_lemur germline	human epithelial cell	human stem cell	human erythroid cell	mouse neuron	mouse epithelial cell
mouse_lemur muscle cell	human endothelial cell	mouse endothelial cell	human fibroblast	human epithelial cell	human muscle cell
mouse_lemur macrophage	mouse leukocyte/phagocyte	mouse macrophage	human myeloid cell	mouse myeloid cell	human dendritic cell
mouse_lemur cd4 t cell	human t cell	macaca_fascicularis nkt cell	human cd4 t cell	mouse cd8 t cell	mouse cd4 t cell
mouse_lemur nkt cell	mouse nkt cell	mouse cd8 t cell	human t cell	macaca_fascicularis nkt cell	pig nkt cell
mouse_lemur neuron	mouse neuron	human neuron	human epithelial cell	human glial cell	human stem cell
mouse_lemur endothelial cell	human endothelial cell	mouse endothelial cell	human fibroblast	human epithelial cell	human myeloid cell
mouse_lemur plasma cell	macaca_fascicularis b cell	human plasma cell	human myeloid cell	human leukocyte/phagocyte	human t cell
mouse_lemur astrocyte	mouse astrocyte	human glial cell	human astrocyte	human epithelial cell	human fibroblast
mouse_lemur cd8 t cell	human t cell	mouse cd8 t cell	macaca_fascicularis nkt cell	mouse nkt cell	pig nkt cell
mouse_lemur monocyte	mouse myeloid cell	mouse leukocyte/phagocyte	human myeloid cell	human monocyte	mouse macrophage
mouse_lemur b cell	human b cell	human myeloid cell	mouse b cell	human t cell	macaca_fascicularis b cell
mouse_lemur fibroblast	human fibroblast	human epithelial cell	human endothelial cell	human muscle cell	human myeloid cell
mouse_lemur oligodendrocyte	mouse oligodendrocyte	human oligodendrocyte	human glial cell	human epithelial cell	human fibroblast
mouse_lemur pneumocyte	human pneumocyte	mouse secretory cell	human secretory cell	human epithelial cell	human stem cell
mouse_lemur t cell	macaca_fascicularis nkt cell	human t cell	mouse cd8 t cell	pig nkt cell	mouse nkt cell
mouse_lemur dendritic cell	human myeloid cell	human dendritic cell	macaca_fascicularis macrophage	mouse macrophage	human leukocyte/phagocyte
mouse_lemur myeloid cell	human myeloid cell	mouse macrophage	mouse leukocyte/phagocyte	macaca_fascicularis macrophage	mouse myeloid cell
mouse_lemur glial cell	human glial cell	pig melanocyte	human fibroblast	human epithelial cell	human secretory cell
mouse_lemur secretory cell	mouse secretory cell	human secretory cell	human epithelial cell	human stem cell	human myeloid cell
mouse_lemur endocrine cell	human endocrine cell	human epithelial cell	mouse endocrine cell	human secretory cell	human stem cell
mouse_lemur fat cell	human fat cell	human epithelial cell	human fibroblast	human stem cell	human secretory cell
mouse_lemur tuft/brush cell	human epithelial cell	human stem cell	human myeloid cell	human secretory cell	human fibroblast
mouse_lemur innate lymphoid cell	human t cell	pig nkt cell	mouse cd4 t cell	macaca_fascicularis nkt cell	mouse nkt cell
mouse_lemur lymphoid cell	human t cell	human cd8 t cell	human leukocyte/phagocyte	macaca_fascicularis nkt cell	human GD t cell
mouse_lemur erythroid cell	human myeloid cell	human epithelial cell	human secretory cell	human leukocyte/phagocyte	human stem cell
human mesodermal cell	mouse mesenchymal cell	mouse muscle cell	mouse fibroblast	mouse secretory cell	mouse stem cell

### Sheet: Sheet 1 - Green Monkey Centroid
Green Monkey Centroids
Green Monkey Cell Type	1st Nearest Centroid	2nd Nearest Centroid	3rd Nearest Centroid	4th Nearest Centroid	5th Nearest Centroid
T Cell	human t cell	macaca_fascicularis nkt cell	human cd8 t cell	human leukocyte/phagocyte	human cd4 t cell
Fibroblasts	human fibroblast	human endothelial cell	human secretory cell	mouse endothelial cell	mouse_lemur muscle cell
B Cell	human b cell	mouse_lemur b cell	human t cell	human leukocyte/phagocyte	human lymphoid cell
Macrophage	human myeloid cell	mouse macrophage	human monocyte	human leukocyte/phagocyte	human macrophage
NK Cell	human nkt cell	human GD t cell	macaca_fascicularis nkt cell	human t cell	human cd8 t cell
Monocyte	human myeloid cell	human monocyte	mouse macrophage	human leukocyte/phagocyte	human dendritic cell
Vessel	human endothelial cell	mouse endothelial cell	mouse_lemur muscle cell	mouse_lemur endothelial cell	human fibroblast
DC	human dendritic cell	human myeloid cell	human leukocyte/phagocyte	mouse_lemur dendritic cell	mouse macrophage
Plasma	human plasma cell	mouse_lemur plasma cell	macaca_fascicularis b cell	human leukocyte/phagocyte	human b cell
Neutrophil	human granulocyte	human leukocyte/phagocyte	human myeloid cell	human t cell	macaca_fascicularis nkt cell
Pneumocyte	human secretory cell	human epithelial cell	human pneumocyte	human leukocyte/phagocyte	human stem cell
Dividing	human t cell	human myeloid cell	human leukocyte/phagocyte	human lymphoid cell	human GD t cell
pDC	human dendritic cell	human myeloid cell	human lymphoid cell	human granulocyte	human leukocyte/phagocyte
Plasma Cell	human plasma cell	macaca_fascicularis b cell	mouse_lemur plasma cell	human leukocyte/phagocyte	human myeloid cell
Progenitor	human fibroblast	macaca_fascicularis fibroblast	mouse endothelial cell	pig fibroblast	human endothelial cell
Cilated	human ciliated cell	mouse_lemur glial cell	human secretory cell	human epithelial cell	human stem cell
Mast Cell	human granulocyte	human myeloid cell	human leukocyte/phagocyte	human t cell	human lymphoid cell
ILC	human t cell	human lymphoid cell	human leukocyte/phagocyte	macaca_fascicularis nkt cell	human GD t cell

### Sheet: Sheet 2 - Naked Mole Rat Centro
Naked Mole Rat Centroids
Naked Mole Rat Cell Type	1st Nearest Centroid	2nd Nearest Centroid	3rd Nearest Centroid	4th Nearest Centroid	5th Nearest Centroid
Ltf-high-neutrophil	human granulocyte	mouse granulocyte	human myeloid cell	mouse_lemur granulocyte	mouse erythroid cell
T-cell	mouse_lemur cd4 t cell	human t cell	mouse_lemur cd8 t cell	human cd4 t cell	mouse t cell
B-cell	mouse_lemur b cell	human b cell	human myeloid cell	mouse b cell	human lymphoid cell
Erythroid-cell	mouse erythroid cell	human erythroid cell	human stem cell	human epithelial cell	human myeloid cell
Monocyte	human myeloid cell	human leukocyte/phagocyte	mouse macrophage	human granulocyte	mouse_lemur myeloid cell
Unassigned.2	human granulocyte	human myeloid cell	human lymphoid cell	mouse_lemur muscle cell	human leukocyte/phagocyte
Neutrophil	mouse_lemur granulocyte	human granulocyte	human myeloid cell	human leukocyte/phagocyte	human epithelial cell
Unassigned.1	human myeloid cell	human granulocyte	human leukocyte/phagocyte	human t cell	human lymphoid cell
Mast-cell	human granulocyte	human myeloid cell	human leukocyte/phagocyte	human lymphoid cell	mouse granulocyte
Unassigned.3	human myeloid cell	human t cell	human granulocyte	mouse_lemur cd4 t cell	human leukocyte/phagocyte
CD8-T-cell	mouse_lemur nkt cell	mouse_lemur cd8 t cell	mouse_lemur cd4 t cell	human t cell	mouse_lemur t cell
Dendritic-cell	human myeloid cell	human granulocyte	human b cell	human leukocyte/phagocyte	human lymphoid cell
Plasma-cell	mouse_lemur plasma cell	macaca_fascicularis b cell	human plasma cell	human myeloid cell	human leukocyte/phagocyte
Macrophage	human myeloid cell	mouse macrophage	mouse leukocyte/phagocyte	mouse_lemur myeloid cell	human leukocyte/phagocyte
T-cell.2	human t cell	mouse_lemur cd4 t cell	human cd8 t cell	mouse_lemur nkt cell	mouse_lemur cd8 t cell
T-cell.1	human t cell	mouse_lemur cd4 t cell	human myeloid cell	human leukocyte/phagocyte	human cd4 t cell
Timeless-high-dendritic-cell	human myeloid cell	human dendritic cell	mouse_lemur dendritic cell	mouse macrophage	human lymphoid cell
Erythroid-cell.1	mouse erythroid cell	human erythroid cell	human stem cell	human myeloid cell	human epithelial cell
Erythroid-cell.2	mouse erythroid cell	human erythroid cell	human stem cell	human myeloid cell	human epithelial cell
Neutrophil.1	human granulocyte	mouse_lemur granulocyte	human myeloid cell	human leukocyte/phagocyte	mouse granulocyte
Macrophage.1	human myeloid cell	mouse leukocyte/phagocyte	mouse_lemur dendritic cell	mouse macrophage	mouse_lemur myeloid cell
Naive-T-cell	mouse_lemur cd4 t cell	human t cell	mouse_lemur cd8 t cell	mouse_lemur nkt cell	human cd4 t cell
Red-pulp-macrophage	human myeloid cell	human epithelial cell	human leukocyte/phagocyte	human stem cell	human glial cell
Erythroid-cell.3	human erythroid cell	mouse erythroid cell	human stem cell	human lymphoid cell	human myeloid cell
Neutrophil.2	human granulocyte	human myeloid cell	mouse_lemur granulocyte	human leukocyte/phagocyte	mouse granulocyte
Macrophage.2	human myeloid cell	mouse leukocyte/phagocyte	mouse macrophage	mouse hematopoietic cell	mouse_lemur dendritic cell
Unassigned.4	human myeloid cell	human granulocyte	human b cell	mouse hematopoietic cell	mouse_lemur b cell
Multiplet	mouse_lemur b cell	human b cell	mouse_lemur cd4 t cell	mouse hematopoietic cell	mouse b cell
Neutrophil.3	human granulocyte	human myeloid cell	mouse_lemur granulocyte	human leukocyte/phagocyte	mouse granulocyte

### Sheet: Sheet 3 - Chicken Retina Centro
	Chicken Retina Centroids
	Chicken Cell Type	1st Nearest Centroid	2nd Nearest Centroid	3rd Nearest Centroid	4th Nearest Centroid	5th Nearest Centroid
	Cones	mouse_lemur neuron	mouse_lemur tuft/brush cell	zebrafish neuron	mouse_lemur fibroblast	mouse neuron
	Bipolar	mouse_lemur neuron	mouse_lemur tuft/brush cell	mouse neuron	human neuron	mouse_lemur endocrine cell
	Muller Glia	pig melanocyte	mouse_lemur glial cell	mouse_lemur tuft/brush cell	human epithelial cell	human fibroblast
	Amacrine	mouse_lemur neuron	mouse_lemur tuft/brush cell	mouse neuron	human neuron	mouse_lemur endocrine cell
	Horizontal	mouse_lemur neuron	mouse_lemur tuft/brush cell	mouse neuron	mouse_lemur endocrine cell	mouse_lemur fibroblast
	Rods	mouse_lemur neuron	mouse_lemur tuft/brush cell	human glial cell	zebrafish neuron	mouse neuron
	Oligodendrocyte	mouse_lemur oligodendrocyte	mouse_lemur tuft/brush cell	human stem cell	human fibroblast	human epithelial cell
	Retinal Ganglion	mouse_lemur neuron	mouse_lemur tuft/brush cell	mouse neuron	human neuron	mouse_lemur endocrine cell

### Sheet: Sheet 4 - Chicken Heart Centroi
Chicken Heart Centroids
Chicken Cell Type	1st Nearest Centroid	2nd Nearest Centroid	3rd Nearest Centroid	4th Nearest Centroid	5th Nearest Centroid
Cardiomyocytes-1	human muscle cell	human epithelial cell	human stem cell	human fibroblast	mouse muscle cell
Cardiomyocytes-2	human muscle cell	human stem cell	human fibroblast	human epithelial cell	mouse erythroid cell
Valve cells	mouse muscle cell	human skeletal	human fibroblast	human stem cell	human mesenchymal cell
Mural cells	human fibroblast	mouse muscle cell	mouse endothelial cell	human endothelial cell	mouse_lemur muscle cell
MT-enriched cardiomyocytes	human muscle cell	mouse muscle cell	human fibroblast	human stem cell	human epithelial cell
Endocardial cells	mouse endothelial cell	human fibroblast	human endothelial cell	mouse muscle cell	human stem cell
Immature myocardial cells	human muscle cell	mouse muscle cell	human stem cell	human epithelial cell	human fibroblast
Fibroblast cells	human fibroblast	mouse muscle cell	mouse_lemur fibroblast	mouse endothelial cell	human stem cell
Epi-epithelial cells	human fibroblast	mouse muscle cell	human stem cell	human mesenchymal cell	human skeletal
Epi-mesenchymal cells	mouse muscle cell	human fibroblast	human skeletal	human mesenchymal cell	human stem cell
Vascular endothelial cells	mouse endothelial cell	human endothelial cell	mouse_lemur muscle cell	human fibroblast	mouse muscle cell
Erythrocytes	mouse erythroid cell	human erythroid cell	human stem cell	human epithelial cell	human myeloid cell
TMSB4X high cells	human fibroblast	mouse muscle cell	human stem cell	human epithelial cell	mouse endothelial cell
Macrophages	human myeloid cell	mouse macrophage	human leukocyte/phagocyte	mouse leukocyte/phagocyte	mouse hematopoietic cell
Dendritic cells	human myeloid cell	mouse endothelial cell	mouse_lemur muscle cell	human leukocyte/phagocyte	human lymphoid cell
