## Extended Data Table 4 for "Universal Cell Embeddings: A Foundation Model for Cell Biology"

### Sheet: Description
File Name	extended_data_table_4_fly_predicted_cell_types
This file contains the predicted fly cell types for Tabula Drosophilae

### Sheet: fly_predicted_cell_types
Predicted Cell Type (Human)	True Fly Cell Type (harmonised_annotation)	Number of Cells
fat cell	adult epithelial cell	22656
leukocyte	adult muscle cell	19920
leukocyte	adult epithelial cell	17332
fat cell	adult muscle cell	15733
fat cell	adult fat body	14613
leukocyte	Skeletor positive cells	13518
fat cell	Skeletor positive cells	6834
fat cell	adult trachea cell	5719
erythroid lineage cell	adult epithelial cell	5704
erythroid lineage cell	adult muscle cell	4860
leukocyte	ovary cell	4645
spermatocyte	male gonad associated epithelium	4525
fat cell	ovary cell	4381
leukocyte	outer photoreceptor cell	4264
fat cell	adult oenocyte	4151
leukocyte	adult ventral nervous system	3797
leukocyte	follicle cell	3737
spermatocyte	spermatocyte	3654
leukocyte	adult trachea cell	3627
leukocyte	indirect flight muscle	3501
fat cell	hemocyte	3458
fat cell	follicle cell	3315
leukocyte	cone cell	3290
fat cell	adult ventral nervous system	3231
leukocyte	hemocyte	3228
fat cell	crop	2808
fat cell	indirect flight muscle	2773
leukocyte	male gonad associated epithelium	2727
fat cell	adult Malpighian tubule principal cell of lower segment	2718
fat cell	cone cell	2706
spermatocyte	adult muscle cell	2349
fat cell	adult fat cell	2157
leukocyte	adult oenocyte	2137
fat cell	artefact	2034
leukocyte	peripheral nervous system	1875
fat cell	adult renal stem cell	1493
fat cell	fat body	1460
leukocyte	crop	1454
fat cell	adult Malpighian tubule stellate cell of main segment	1449
erythroid lineage cell	indirect flight muscle	1367
fat cell	outer photoreceptor cell	1349
leukocyte	adult peripheral nervous system	1338
fat cell	male gonad associated epithelium	1309
fat cell	adult Malpighian tubule principal cell of initial segment	1266
fat cell	mechanosensory neuron	1215
leukocyte	mechanosensory neuron	1194
leukocyte	artefact	1165
leukocyte	Johnston organ neuron	1152
fat cell	central main body follicle cells ca. St. 6-8	1108
fat cell	adult peripheral nervous system	1072
erythroid lineage cell	adult trachea cell	1052
fat cell	main body follicle cell (FBbt:00005402) ca. until St.5	1006
fat cell	pigment cell	992
fat cell	Johnston organ neuron	990
leukocyte	adult olfactory receptor neurons, unknown types, Orco+	972
leukocyte	main body follicle cell (FBbt:00005402) ca. until St.5	955
leukocyte	adult antenna glial cell	920
fat cell	female reproductive system	904
fat cell	enterocyte-like	893
fat cell	choriogenic main body follicle cells and corpus luteum	889
fat cell	germline cell	861
leukocyte	germline cell	855
fat cell	adult antenna glial cell	814
fat cell	salivary gland	803
fat cell	peripheral glial cell	801
fat cell	epidermal cells that specialized in antimicrobial response	785
male germ cell	spermatocyte	766
fat cell	peripheral nervous system	756
leukocyte	central main body follicle cells ca. St. 6-8	741
leukocyte	olfactory receptor neuron	719
leukocyte	lamina monopolar neuron L2	706
leukocyte	adult renal stem cell	706
leukocyte	pigment cell	680
fat cell	enterocyte of anterior adult midgut epithelium	672
oocyte	spermatocyte	658
follicle	ovary cell	657
spermatocyte	early-mid elongation-stage spermatid	640
leukocyte	oenocyte	639
fat cell	cardia (R0 midgut region)	607
leukocyte	lamina monopolar neuron L3	602
leukocyte	adult fat body	602
leukocyte	adult reticular neuropil associated glial cell	581
leukocyte	transmedullary neuron Tm1	544
leukocyte	photoreceptor cell R8	542
fat cell	young germ cell	535
fat cell	oenocyte	521
leukocyte	peripheral glial cell	515
leukocyte	medullary intrinsic neuron Mi4	500
leukocyte	lamina monopolar neuron L4	492
leukocyte	centrifugal neuron C3	492
leukocyte	ensheathing glial cell	485
leukocyte	medullary intrinsic neuron Mi1	482
leukocyte	adult olfactory receptor neurons, Or67a and likely other unknown ORN types	480
fat cell	oviduct	479
erythroid lineage cell	male gonad associated epithelium	477
erythroid lineage cell	hemocyte	473
fat cell	adult neuron	465
fat cell	mechanosensory neuron of haltere	463
leukocyte	T neuron T2	462
leukocyte	cyst cell intermediate	453
fat cell	early cyst cells	447
peritubular myoid cell	male gonad associated epithelium	443
erythroid lineage cell	ovary cell	442
fat cell	adult hindgut	440
leukocyte	T neuron T2a	437
leukocyte	transmedullary neuron Tm2	435
leukocyte	T neuron T3	434
spermatocyte	hemocyte	431
leukocyte	lamina monopolar neuron L1	430
vestibular dark cell	ovary cell	426
fat cell	adult olfactory receptor neurons, unknown types, Orco+	419
leukocyte	auditory sensory neuron	408
leukocyte	gamma Kenyon cell	408
fat cell	pheromon-sensing neuron	393
leukocyte	gustatory receptor neuron	393
leukocyte	adult olfactory receptor neurons, Or47a, Or56a and likely other ORN types	393
erythroid lineage cell	Skeletor positive cells	392
fat cell	cell body glial cell	377
fat cell	choriogenic main body follicle cell St. 12	375
leukocyte	young germ cell	372
fat cell	adult heart ventral longitudinal muscle	352
leukocyte	photoreceptor cell R7	349
leukocyte	cardia (R0 midgut region)	349
fat cell	male accessory gland	343
fat cell	stretch follicle cell	342
leukocyte	centrifugal neuron C2	341
leukocyte	transmedullary neuron Tm4	338
fat cell	olfactory receptor neuron	336
fat cell	adult abdominal pericardial cell	332
leukocyte	adult heart ventral longitudinal muscle	331
leukocyte	adult neuron	330
leukocyte	lamina monopolar neuron L5	325
fat cell	ensheathing glial cell	323
fat cell	auditory sensory neuron	323
leukocyte	cell body glial cell	322
fat cell	adult olfactory receptor neurons, Or67a and likely other unknown ORN types	316
leukocyte	alpha/beta Kenyon cell	316
leukocyte	adult glial cell	308
leukocyte	choriogenic main body follicle cells and corpus luteum	305
leukocyte	female reproductive system	302
fat cell	eo support cell	301
fat cell	adult glial cell	300
fat cell	gustatory receptor neuron	294
leukocyte	pheromon-sensing neuron	289
male germ cell	spermatogonium	289
leukocyte	early cyst cells	286
fat cell	posterior terminal follicle cell (FBbt:00048554) ca. St.5-8	276
leukocyte	adult abdominal pericardial cell	276
fat cell	adult Malpighian tubule principal cell of lower ureter	275
fat cell	adult reticular neuropil associated glial cell	275
erythroid lineage cell	cone cell	272
spermatocyte	cyst cell intermediate	271
leukocyte	photoreceptor	264
male germ cell	cyst cell intermediate	264
spermatocyte	spermatogonium	255
fat cell	cyst cell intermediate	252
fat cell	adult peripheral neuron of the heart	250
fat cell	cardiomyocyte, working adult heart muscle (non-ostia)	249
fat cell	lamina monopolar neuron L3	249
oocyte	ovary cell	242
leukocyte	transmedullary Y neuron TmY5a	236
leukocyte	lamina intrinsic amacrine neuron Lai	236
fat cell	medullary intrinsic neuron Mi1	236
erythroid lineage cell	adult fat body	234
fat cell	adult olfactory receptor neurons, Or22a, Or42b, Or59b	233
fat cell	transmedullary neuron Tm1	233
erythroid lineage cell	adult ventral nervous system	228
leukocyte	adult olfactory receptor neurons, Ir84a, Ir31a, Ir76a, Ir76b, Ir8a, Or35a	227
fat cell	adult differentiating enterocyte	226
fat cell	choriogenic main body follicle cells St. 14	225
leukocyte	photoreceptor-like	224
erythroid lineage cell	follicle cell	222
male germ cell	male gonad associated epithelium	221
fat cell	antimicrobial peptide-producing cell	220
fat cell	adult Malpighian tubule bar-shaped cell of initial segment	218
leukocyte	alpha'/beta' Kenyon cell	208
leukocyte	adult peripheral neuron of the heart	207
leukocyte	enterocyte-like	207
fat cell	lamina monopolar neuron L2	206
spermatocyte	adult trachea cell	205
leukocyte	Kenyon cell	203
fat cell	alpha/beta Kenyon cell	200
leukocyte	eo support cell	199
spermatocyte	mid-late elongation-stage spermatid	197
fat cell	transmedullary neuron Tm2	196
spermatocyte	pigment cell	195
fat cell	Spermatocyte Cyst Cell A	195
fat cell	fat cell	194
fat cell	maxillary palpus	193
leukocyte	adult olfactory receptor neurons, Or22a, Or42b, Or59b	192
leukocyte	visceral muscle	191
peritubular myoid cell	cyst cell intermediate	190
fat cell	escort cell	188
leukocyte	mechanosensory neuron of haltere	187
leukocyte	distal medullary amacrine neuron Dm10	186
leukocyte	distal medullary amacrine neuron Dm8	185
supporting cell of vestibular epithelium	ovary cell	180
erythroid lineage cell	lamina monopolar neuron L1	180
leukocyte	maxillary palp olfactory receptor neuron	180
fat cell	adult olfactory receptor neurons, Or47a, Or56a and likely other ORN types	180
fat cell	gamma Kenyon cell	179
erythroid lineage cell	artefact	175
leukocyte	escort cell	167
fat cell	enteroblast	167
fat cell	ovarian sheath muscle	166
leukocyte	stretch follicle cell	165
fat cell	tendon cell	161
leukocyte	adult hindgut	161
leukocyte	cyst stem cell	161
fat cell	adult hindgut epithelium	159
erythroid lineage cell	peripheral nervous system	159
leukocyte	medullary intrinsic neuron Mi15	159
fat cell	subperineurial glial cell	157
fat cell	medullary intrinsic neuron Mi4	157
fat cell	photoreceptor cell R8	156
leukocyte	maxillary palpus	155
spermatocyte	male germ line differentiating cells	153
fat cell	intestinal stem cell	152
fat cell	photoreceptor	150
fat cell	Kenyon cell	148
leukocyte	adult Malpighian tubule principal cell of lower segment	148
fat cell	dorsal appendage forming follicle cell	145
leukocyte	intestinal stem cell	143
fat cell	adult middle midgut	142
leukocyte	reticular neuropil associated glial cell	141
leukocyte	subperineurial glial cell	140
leukocyte	distal medullary amacrine neuron Dm9	140
erythroid lineage cell	main body follicle cell (FBbt:00005402) ca. until St.5	139
fat cell	cyst cell branch	137
leukocyte	transmedullary neuron Tm5c	135
fat cell	mechanosensory neuron of leg chordotonal organ	135
leukocyte	posterior terminal follicle cell (FBbt:00048554) ca. St.5-8	135
fat cell	tormogen cell	135
leukocyte	lobula columnar neuron LC12	135
erythroid lineage cell	adult peripheral nervous system	133
leukocyte	dopaminergic PAM neuron	132
leukocyte	visceral muscle of the crop	132
fat cell	lamina monopolar neuron L1	132
fat cell	photoreceptor cell R7	128
leukocyte	post-mitotic nurse cells; endocycling	119
leukocyte	adult olfactory receptor neuron Ir75d	119
leukocyte	adult olfactory receptor neurons, Ir56a+, Orco-	114
leukocyte	adult olfactory receptor neurons, Or85a, Or43b	113
leukocyte	columnar neuron T1	111
leukocyte	late cyst cell branch b	110
leukocyte	cardiomyocyte, working adult heart muscle (non-ostia)	110
leukocyte	adult olfactory receptor neuron Or65	109
leukocyte	mechanosensory neuron of leg chordotonal organ	109
leukocyte	lamina wide-field 2 neuron	108
fat cell	testis	106
fat cell	maxillary palp olfactory receptor neuron	105
fat cell	follicle stem cell and prefollicle cell	105
fat cell	head	105
erythroid lineage cell	adult neuron	105
fat cell	germ cells, unknown stage	104
leukocyte	ovarian sheath muscle	103
fat cell	crystal cell	102
fat cell	adult esophagus	100
fat cell	neuron of haltere	100
fat cell	Spermatocyte Cyst Cell B	98
fat cell	late cyst cell branch b	96
leukocyte	antimicrobial peptide-producing cell	93
erythroid lineage cell	cell body glial cell	93
leukocyte	adult olfactory receptor neuron Gr21a/63a	93
fat cell	columnar neuron T1	93
fat cell	reticular neuropil associated glial cell	92
leukocyte	adult olfactory receptor neurons, unknown type, Orco-	92
vestibular dark cell	artefact	91
fat cell	posterior midgut*	91
leukocyte	lobula columnar neuron LC17	90
fat cell	centrifugal neuron C3	89
fat cell	centrifugal neuron C2	88
leukocyte	fat body	88
fat cell	cyst stem cell	87
leukocyte	adult esophagus	87
leukocyte	germ cells, unknown stage	86
fat cell	visceral muscle	86
erythroid lineage cell	cyst cell intermediate	86
leukocyte	Poxn neuron	86
leukocyte	neuron of haltere	85
leukocyte	adult olfactory receptor neuron Or67d	85
fat cell	adult olfactory receptor neuron Or67d	84
fat cell	post-mitotic nurse cells; endocycling	83
leukocyte	adult olfactory receptor neuron Or88a	83
peritubular myoid cell	early cyst cells	83
fat cell	cyst cell branch a	83
fat cell	adult midgut	82
leukocyte	adult olfactory receptor neurons, acid-sensing, Ir75a/b/c, Ir64a	82
erythroid lineage cell	peripheral glial cell	82
leukocyte	follicle stem cell and prefollicle cell	81
erythroid lineage cell	epidermal cells that specialized in antimicrobial response	80
fat cell	alpha'/beta' Kenyon cell	80
leukocyte	salivary gland	77
fat cell	transmedullary neuron Tm4	76
fat cell	adult olfactory receptor neurons, Ir84a, Ir31a, Ir76a, Ir76b, Ir8a, Or35a	76
fat cell	distal medullary amacrine neuron Dm9	75
leukocyte	sensory neuron	75
fat cell	distal medullary amacrine neuron Dm10	74
erythroid lineage cell	eo support cell	74
peritubular myoid cell	Spermatocyte Cyst Cell A	73
leukocyte	adult olfactory receptor neuron Or47b	72
fat cell	adult ostium	72
leukocyte	tormogen cell	72
fat cell	transmedullary Y neuron TmY5a	72
leukocyte	stalk follicle cell	71
fat cell	copper cell	69
fat cell	adult olfactory receptor neuron Gr21a/63a	69
erythroid lineage cell	central main body follicle cells ca. St. 6-8	69
leukocyte	dopaminergic neuron	69
leukocyte	adult fat cell	68
fat cell	lamina wide-field 2 neuron	68
erythroid lineage cell	germline cell	68
spermatocyte	fat body	68
leukocyte	tendon cell	67
fat cell	ejaculatory bulb	67
erythroid lineage cell	pigment cell	66
leukocyte	arista and sacculus thermosensory and hygrosensory neurons, Ir21a, Ir40a, Gr28b	66
erythroid lineage cell	outer photoreceptor cell	66
fat cell	malpighian tubule	65
fat cell	T neuron T2a	64
leukocyte	cyst cell branch	64
leukocyte	proximal medullary amacrine neuron Pm2	64
fat cell	adult olfactory receptor neuron Or47b	64
leukocyte	Spermatocyte Cyst Cell A	63
leukocyte	adult Malpighian tubule stellate cell of main segment	63
leukocyte	transmedullary neuron Tm29	63
fat cell	T neuron T3	62
fat cell	T neuron T2	62
leukocyte	adult Malpighian tubule bar-shaped cell of initial segment	62
leukocyte	oviduct	61
fat cell	dopaminergic neuron	60
erythroid lineage cell	male accessory gland	59
fat cell	adult midgut enterocyte	59
fat cell	adult olfactory receptor neurons, Or85a, Or43b	59
fat cell	adult olfactory receptor neurons, acid-sensing, Ir75a/b/c, Ir64a	58
fat cell	photoreceptor-like	58
erythroid lineage cell	lamina monopolar neuron L5	57
spermatocyte	testis	57
fat cell	adult olfactory receptor neuron Or92a	57
leukocyte	crystal cell	57
fat cell	adult enterocyte	57
vestibular dark cell	adult epithelial cell	57
leukocyte	cyst cell branch a	56
oocyte	spermatogonium	56
erythroid lineage cell	adult renal stem cell	56
fat cell	adult olfactory receptor neuron Or65	55
leukocyte	adult middle midgut	55
peritubular myoid cell	pigment cell	55
leukocyte	enteroblast	55
vestibular dark cell	adult oenocyte	55
leukocyte	dorsal rim area	53
fat cell	visceral muscle of the crop	53
fat cell	adult midgut*	52
fat cell	late cyst cell branch a	52
leukocyte	adult olfactory receptor neuron Or92a	52
peritubular myoid cell	cyst cell branch	51
erythroid lineage cell	mechanosensory neuron	51
erythroid lineage cell	reticular neuropil associated glial cell	51
peritubular myoid cell	adult trachea cell	51
leukocyte	adult olfactory receptor neurons, unknown type, Orco+	50
fat cell	adult olfactory receptor neuron Or88a	50
leukocyte	enteroendocrine cell	50
fat cell	lamina monopolar neuron L5	50
fat cell	sensory neuron	50
erythroid lineage cell	Johnston organ neuron	50
male germ cell	adult trachea cell	49
leukocyte	proximal medullary amacrine neuron Pm4	49
erythroid lineage cell	adult reticular neuropil associated glial cell	49
fat cell	lamina intrinsic amacrine neuron Lai	49
erythroid lineage cell	maxillary palpus	48
male germ cell	ovary cell	48
leukocyte	adult olfactory receptor neurons, Or83c and Or82a	48
vestibular dark cell	adult olfactory receptor neurons, unknown types, Orco+	48
male germ cell	Spermatocyte Cyst Cell A	47
leukocyte	epidermal cells that specialized in antimicrobial response	47
erythroid lineage cell	adult antenna glial cell	47
erythroid lineage cell	adult oenocyte	47
fat cell	stalk follicle cell	46
peritubular myoid cell	cyst cell branch a	46
leukocyte	adult olfactory receptor neurons, acid-sensing, Ir64a	45
leukocyte	spermatocyte	45
leukocyte	CNS surface associated glial cell	44
male germ cell	hemocyte	44
leukocyte	choriogenic main body follicle cell St. 12	42
fat cell	malpighian tubule Type I cell	41
leukocyte	distal medullary amacrine neuron Dm11	41
vestibular dark cell	adult Malpighian tubule principal cell of initial segment	41
fat cell	adult olfactory receptor neurons, unknown type, Orco-	41
erythroid lineage cell	female reproductive system	40
leukocyte	choriogenic main body follicle cells St. 14	40
vestibular dark cell	adult Malpighian tubule principal cell of lower segment	40
erythroid lineage cell	post-mitotic nurse cells; endocycling	40
fat cell	enteroendocrine cell	40
erythroid lineage cell	adult abdominal pericardial cell	39
fat cell	adult olfactory receptor neuron Ir75d	39
fat cell	epidermal cell of the abdominal posterior compartment	39
leukocyte	malpighian tubule Type I cell	38
leukocyte	fat cell	38
leukocyte	adult Malpighian tubule principal cell of initial segment	38
fat cell	polar follicle cell	38
leukocyte	enterocyte of anterior adult midgut epithelium	37
vestibular dark cell	outer photoreceptor cell	36
fat cell	lamina monopolar neuron L4	36
fat cell	adult olfactory receptor neurons, unknown type, Orco+	36
spermatocyte	late cyst cell branch a	35
erythroid lineage cell	salivary gland	35
vestibular dark cell	adult trachea cell	35
fat cell	lobula columnar neuron LC12	34
erythroid lineage cell	gustatory receptor neuron	34
leukocyte	male accessory gland	34
fat cell	transmedullary neuron Tm5c	34
erythroid lineage cell	fat body	34
fat cell	Poxn neuron	33
erythroid lineage cell	auditory sensory neuron	33
fat cell	distal medullary amacrine neuron Dm8	33
peritubular myoid cell	Spermatocyte Cyst Cell B	32
fat cell	arista and sacculus thermosensory and hygrosensory neurons, Ir21a, Ir40a, Gr28b	32
fat cell	dopaminergic PAM neuron	32
erythroid lineage cell	T neuron T2a	32
leukocyte	adult ostium	31
leukocyte	late cyst cell branch a	31
fat cell	CNS surface associated glial cell	31
vestibular dark cell	Skeletor positive cells	31
erythroid lineage cell	enterocyte-like	31
oocyte	male gonad associated epithelium	31
erythroid lineage cell	adult glial cell	31
leukocyte	adult Malpighian tubule principal cell of lower ureter	31
erythroid lineage cell	lamina monopolar neuron L3	30
fat cell	adult olfactory receptor neurons, Or83c and Or82a	30
male germ cell	cyst cell branch a	30
oocyte	young germ cell	29
erythroid lineage cell	crop	29
vestibular dark cell	adult antenna glial cell	29
leukocyte	Spermatocyte Cyst Cell B	29
erythroid lineage cell	olfactory receptor neuron	29
male germ cell	cyst cell branch	29
vestibular dark cell	adult middle midgut	29
supporting cell of vestibular epithelium	young germ cell	29
spermatocyte	late cyst cell branch b	29
fat cell	spermatocyte	29
follicle	germline cell	28
fat cell	male germ line cells	28
fat cell	hemocyte*	27
leukocyte	head	27
male germ cell	late cyst cell branch b	27
fat cell	adult olfactory receptor neurons, Ir56a+, Orco-	27
leukocyte	sacculus and arista neurons	27
male germ cell	late cyst cell branch a	26
erythroid lineage cell	lamina monopolar neuron L2	26
fat cell	proximal medullary amacrine neuron Pm2	25
vestibular dark cell	germline cell	25
supporting cell of vestibular epithelium	adult trachea cell	25
fat cell	proximal medullary amacrine neuron Pm4	24
leukocyte	polar follicle cell	24
peritubular myoid cell	hemocyte	24
leukocyte	adult differentiating enterocyte	24
erythroid lineage cell	mechanosensory neuron of haltere	24
erythroid lineage cell	oenocyte	23
erythroid lineage cell	photoreceptor	23
fat cell	medullary intrinsic neuron Mi15	23
fat cell	lobula columnar neuron LC17	23
fat cell	adult Malpighian tubule	22
erythroid lineage cell	transmedullary neuron Tm2	22
leukocyte	eye photoreceptor cell	22
male germ cell	early cyst cells	22
fat cell	dorsal rim area	22
erythroid lineage cell	pheromon-sensing neuron	22
fat cell	nociceptive neuron	22
fat cell	sacculus and arista neurons	21
erythroid lineage cell	neuron of haltere	21
leukocyte	dorsal appendage forming follicle cell	20
leukocyte	testis	20
spermatocyte	ovary cell	20
vestibular dark cell	adult ventral nervous system	19
erythroid lineage cell	choriogenic main body follicle cell St. 12	19
vestibular dark cell	crop	19
supporting cell of vestibular epithelium	adult epithelial cell	19
vestibular dark cell	adult Malpighian tubule stellate cell of main segment	19
vestibular dark cell	adult olfactory receptor neurons, Or22a, Or42b, Or59b	19
male germ cell	Spermatocyte Cyst Cell B	18
fat cell	adult olfactory receptor neurons, acid-sensing, Ir64a	18
follicle	adult trachea cell	18
spermatocyte	secretory cells of the male reproductive tract	18
vestibular dark cell	choriogenic main body follicle cells and corpus luteum	18
erythroid lineage cell	lamina monopolar neuron L4	18
leukocyte	male germ line cells	18
leukocyte	adult enterocyte	18
erythroid lineage cell	ensheathing glial cell	18
vestibular dark cell	Johnston organ neuron	18
supporting cell of vestibular epithelium	enterocyte of anterior adult midgut epithelium	17
vestibular dark cell	adult hindgut epithelium	17
leukocyte	malpighian tubule	17
erythroid lineage cell	cardia (R0 midgut region)	16
erythroid lineage cell	head	16
erythroid lineage cell	adult olfactory receptor neurons, unknown types, Orco+	15
fat cell	cardial cell	15
vestibular dark cell	cardiomyocyte, working adult heart muscle (non-ostia)	15
erythroid lineage cell	visceral muscle of the crop	15
erythroid lineage cell	choriogenic main body follicle cells and corpus luteum	15
erythroid lineage cell	maxillary palp olfactory receptor neuron	15
fat cell	male germ line differentiating cells	15
peritubular myoid cell	Skeletor positive cells	15
fat cell	transmedullary neuron Tm29	15
follicle	young germ cell	15
oocyte	testis	15
erythroid lineage cell	young germ cell	15
erythroid lineage cell	choriogenic main body follicle cells St. 14	14
male germ cell	young germ cell	14
leukocyte	adult midgut	14
fat cell	adult salivary gland	14
spermatocyte	germline cell	14
fat cell	adult hindgut*	14
tracheal goblet cell	epidermal cells that specialized in antimicrobial response	14
spermatocyte	Spermatocyte Cyst Cell A	14
erythroid lineage cell	centrifugal neuron C2	14
erythroid lineage cell	T neuron T2	14
erythroid lineage cell	photoreceptor cell R8	13
vestibular dark cell	oviduct	13
erythroid lineage cell	adult fat cell	13
oocyte	adult trachea cell	13
vestibular dark cell	stretch follicle cell	13
leukocyte	adult olfactory receptor neuron Or13a	13
leukocyte	adult midgut enterocyte	12
peritubular myoid cell	late cyst cell branch b	12
vestibular dark cell	hemocyte	12
erythroid lineage cell	malpighian tubule Type I cell	12
vestibular dark cell	adult olfactory receptor neurons, Or67a and likely other unknown ORN types	12
leukocyte	epidermal cell of the abdominal posterior compartment	12
leukocyte	ejaculatory bulb	12
supporting cell of vestibular epithelium	choriogenic main body follicle cells and corpus luteum	12
erythroid lineage cell	T neuron T3	11
fat cell	eye photoreceptor cell	11
oocyte	pigment cell	11
vestibular dark cell	adult differentiating enterocyte	11
vestibular dark cell	follicle cell	11
erythroid lineage cell	distal medullary amacrine neuron Dm10	11
erythroid lineage cell	adult hindgut	11
erythroid lineage cell	testis	11
leukocyte	transmedullary neuron Tm3a	11
supporting cell of vestibular epithelium	hemocyte	11
spermatocyte	adult neuron	11
peritubular myoid cell	late cyst cell branch a	11
erythroid lineage cell	late cyst cell branch b	11
supporting cell of vestibular epithelium	adult differentiating enterocyte	11
leukocyte	adult Malpighian tubule	11
vestibular dark cell	adult heart ventral longitudinal muscle	10
erythroid lineage cell	hemocyte*	10
spermatocyte	cyst cell branch	10
oocyte	hemocyte	10
vestibular dark cell	adult olfactory receptor neurons, Or47a, Or56a and likely other ORN types	10
leukocyte	adult brain perineurial glial cell	10
erythroid lineage cell	adult esophagus	10
tracheal goblet cell	adult epithelial cell	10
vestibular dark cell	enterocyte-like	10
leukocyte	nociceptive neuron	10
vestibular dark cell	adult muscle cell	10
leukocyte	spermatogonium	10
male germ cell	pigment cell	10
vestibular dark cell	adult peripheral nervous system	10
vestibular dark cell	olfactory receptor neuron	9
erythroid lineage cell	transmedullary Y neuron TmY5a	9
erythroid lineage cell	visceral muscle	9
erythroid lineage cell	tormogen cell	9
vestibular dark cell	young germ cell	9
erythroid lineage cell	centrifugal neuron C3	9
tracheal goblet cell	fat body	9
leukocyte	posterior midgut*	9
vestibular dark cell	adult fat body	9
erythroid lineage cell	photoreceptor cell R7	9
peritubular myoid cell	adult epithelial cell	9
fat cell	adult brain perineurial glial cell	9
male germ cell	adult muscle cell	9
spermatocyte	cyst cell branch a	9
erythroid lineage cell	adult olfactory receptor neurons, Ir84a, Ir31a, Ir76a, Ir76b, Ir8a, Or35a	9
leukocyte	adult hindgut*	9
vestibular dark cell	adult peripheral neuron of the heart	9
erythroid lineage cell	male germ line differentiating cells	9
erythroid lineage cell	fat cell	9
vestibular dark cell	adult hindgut	8
vestibular dark cell	mechanosensory neuron	8
vestibular dark cell	enterocyte of anterior adult midgut epithelium	8
spermatocyte	early cyst cells	8
vestibular dark cell	cone cell	8
leukocyte	adult salivary gland	8
erythroid lineage cell	adult olfactory receptor neurons, Or85a, Or43b	8
erythroid lineage cell	adult midgut	8
erythroid lineage cell	epidermal cell of the abdominal posterior compartment	8
erythroid lineage cell	alpha/beta Kenyon cell	8
erythroid lineage cell	lamina intrinsic amacrine neuron Lai	8
leukocyte	adult hindgut epithelium	8
erythroid lineage cell	adult olfactory receptor neurons, Ir56a+, Orco-	8
erythroid lineage cell	adult olfactory receptor neuron Ir75d	8
fat cell	distal medullary amacrine neuron Dm11	8
erythroid lineage cell	transmedullary neuron Tm4	8
peritubular myoid cell	adult muscle cell	7
erythroid lineage cell	posterior terminal follicle cell (FBbt:00048554) ca. St.5-8	7
erythroid lineage cell	tendon cell	7
male germ cell	testis	7
vestibular dark cell	oenocyte	7
erythroid lineage cell	gamma Kenyon cell	7
tracheal goblet cell	ovary cell	7
erythroid lineage cell	medullary intrinsic neuron Mi15	7
erythroid lineage cell	stalk follicle cell	7
supporting cell of vestibular epithelium	oviduct	7
peritubular myoid cell	ovary cell	7
peritubular myoid cell	adult ventral nervous system	6
leukocyte	photoreceptor cell of Bolwig organ	6
erythroid lineage cell	cyst cell branch a	6
oocyte	late cyst cell branch a	6
oocyte	cyst cell intermediate	6
fat cell	secretory cells of the male reproductive tract	6
erythroid lineage cell	adult enterocyte	6
erythroid lineage cell	oviduct	6
vestibular dark cell	adult olfactory receptor neurons, acid-sensing, Ir75a/b/c, Ir64a	6
leukocyte	copper cell	6
erythroid lineage cell	transmedullary neuron Tm1	6
erythroid lineage cell	adult heart ventral longitudinal muscle	6
erythroid lineage cell	CNS surface associated glial cell	6
erythroid lineage cell	late cyst cell branch a	5
supporting cell of vestibular epithelium	enterocyte-like	5
supporting cell of vestibular epithelium	germline cell	5
peritubular myoid cell	artefact	5
spermatocyte	artefact	5
erythroid lineage cell	transmedullary neuron Tm5c	5
erythroid lineage cell	subperineurial glial cell	5
oocyte	germline cell	5
fat cell	adult olfactory receptor neuron Or13a	5
erythroid lineage cell	alpha'/beta' Kenyon cell	5
erythroid lineage cell	adult olfactory receptor neurons, Or47a, Or56a and likely other ORN types	5
erythroid lineage cell	distal medullary amacrine neuron Dm8	5
vestibular dark cell	pigment cell	5
erythroid lineage cell	adult Malpighian tubule bar-shaped cell of initial segment	5
male germ cell	post-mitotic nurse cells; endocycling	5
vestibular dark cell	indirect flight muscle	5
erythroid lineage cell	cyst cell branch	5
erythroid lineage cell	crystal cell	5
vestibular dark cell	female reproductive system	5
vestibular dark cell	adult olfactory receptor neuron Or92a	5
vestibular dark cell	ensheathing glial cell	5
vestibular dark cell	adult reticular neuropil associated glial cell	5
vestibular dark cell	adult olfactory receptor neurons, Or85a, Or43b	4
erythroid lineage cell	photoreceptor-like	4
erythroid lineage cell	distal medullary amacrine neuron Dm9	4
vestibular dark cell	auditory sensory neuron	4
vestibular dark cell	cardia (R0 midgut region)	4
peritubular myoid cell	outer photoreceptor cell	4
erythroid lineage cell	adult Malpighian tubule stellate cell of main segment	4
vestibular dark cell	main body follicle cell (FBbt:00005402) ca. until St.5	4
spermatocyte	germinal proliferation center hub	4
erythroid lineage cell	mechanosensory neuron of leg chordotonal organ	4
erythroid lineage cell	medullary intrinsic neuron Mi1	4
vestibular dark cell	adult midgut*	4
tracheal goblet cell	artefact	4
tracheal goblet cell	adult muscle cell	4
erythroid lineage cell	ejaculatory bulb	4
supporting cell of vestibular epithelium	stretch follicle cell	4
vestibular dark cell	adult abdominal pericardial cell	4
erythroid lineage cell	escort cell	4
supporting cell of vestibular epithelium	crop	4
tracheal goblet cell	enterocyte-like	4
erythroid lineage cell	adult peripheral neuron of the heart	4
supporting cell of vestibular epithelium	adult oenocyte	4
erythroid lineage cell	germ cells, unknown stage	4
erythroid lineage cell	intestinal stem cell	4
vestibular dark cell	adult olfactory receptor neuron Or47b	4
vestibular dark cell	adult olfactory receptor neuron Or67d	4
erythroid lineage cell	dopaminergic PAM neuron	4
supporting cell of vestibular epithelium	adult fat body	4
leukocyte	adult midgut*	4
oocyte	cyst cell branch	4
fat cell	spermatogonium	4
leukocyte	germinal proliferation center hub	4
leukocyte	medullary intrinsic neuron Mi9	4
vestibular dark cell	adult midgut enterocyte	3
vestibular dark cell	adult olfactory receptor neuron Gr21a/63a	3
vestibular dark cell	adult salivary gland	3
erythroid lineage cell	spermatocyte	3
erythroid lineage cell	adult olfactory receptor neurons, Or83c and Or82a	3
supporting cell of vestibular epithelium	adult Malpighian tubule principal cell of lower segment	3
vestibular dark cell	adult olfactory receptor neuron Or88a	3
tracheal goblet cell	oenocyte	3
supporting cell of vestibular epithelium	Skeletor positive cells	3
supporting cell of vestibular epithelium	adult antenna glial cell	3
tracheal goblet cell	oviduct	3
spermatocyte	follicle cell	3
oocyte	early-mid elongation-stage spermatid	3
vestibular dark cell	adult fat cell	3
erythroid lineage cell	columnar neuron T1	3
erythroid lineage cell	medullary intrinsic neuron Mi4	3
spermatocyte	male germ line cells	3
peritubular myoid cell	adult Malpighian tubule stellate cell of main segment	3
erythroid lineage cell	cyst stem cell	3
erythroid lineage cell	male germ line cells	3
erythroid lineage cell	adult olfactory receptor neurons, Or67a and likely other unknown ORN types	3
erythroid lineage cell	germinal proliferation center hub	3
peritubular myoid cell	indirect flight muscle	3
supporting cell of vestibular epithelium	adult middle midgut	3
peritubular myoid cell	columnar neuron T1	3
erythroid lineage cell	follicle stem cell and prefollicle cell	3
supporting cell of vestibular epithelium	cone cell	3
vestibular dark cell	pheromon-sensing neuron	3
erythroid lineage cell	eye photoreceptor cell	3
fat cell	pericerebral adult fat mass	3
vestibular dark cell	mechanosensory neuron of haltere	3
supporting cell of vestibular epithelium	adult midgut enterocyte	3
erythroid lineage cell	lobula columnar neuron LC12	3
erythroid lineage cell	adult olfactory receptor neuron Gr21a/63a	3
erythroid lineage cell	adult olfactory receptor neuron Or88a	3
vestibular dark cell	columnar neuron T1	3
fat cell	transmedullary neuron Tm3a	3
peritubular myoid cell	adult olfactory receptor neurons, Or67a and likely other unknown ORN types	3
tracheal goblet cell	adult fat body	3
vestibular dark cell	cyst cell branch a	3
peritubular myoid cell	adult olfactory receptor neurons, Ir84a, Ir31a, Ir76a, Ir76b, Ir8a, Or35a	3
oocyte	post-mitotic nurse cells; endocycling	2
vestibular dark cell	Spermatocyte Cyst Cell B	2
peritubular myoid cell	Johnston organ neuron	2
fat cell	ocellus retinula cell	2
vestibular dark cell	Spermatocyte Cyst Cell A	2
supporting cell of vestibular epithelium	pheromon-sensing neuron	2
vestibular dark cell	Kenyon cell	2
oocyte	early cyst cells	2
erythroid lineage cell	early cyst cells	2
fat cell	transmedullary neuron Tm9	2
peritubular myoid cell	cone cell	2
oocyte	cyst cell branch a	2
erythroid lineage cell	arista and sacculus thermosensory and hygrosensory neurons, Ir21a, Ir40a, Gr28b	2
vestibular dark cell	posterior terminal follicle cell (FBbt:00048554) ca. St.5-8	2
vestibular dark cell	post-mitotic nurse cells; endocycling	2
leukocyte	perineurial glial sheath	2
vestibular dark cell	peripheral nervous system	2
erythroid lineage cell	Spermatocyte Cyst Cell A	2
leukocyte	pericerebral adult fat mass	2
erythroid lineage cell	adult Malpighian tubule principal cell of initial segment	2
vestibular dark cell	gustatory receptor neuron	2
vestibular dark cell	germ cells, unknown stage	2
leukocyte	hemocyte*	2
vestibular dark cell	cyst cell intermediate	2
vestibular dark cell	crystal cell	2
male germ cell	follicle cell	2
male germ cell	germ cells, unknown stage	2
male germ cell	germline cell	2
leukocyte	early-mid elongation-stage spermatid	2
follicle	spermatocyte	2
erythroid lineage cell	adult olfactory receptor neurons, unknown type, Orco-	2
follicle	hemocyte	2
vestibular dark cell	adult neuron	2
supporting cell of vestibular epithelium	cardia (R0 midgut region)	2
oocyte	adult muscle cell	2
erythroid lineage cell	antimicrobial peptide-producing cell	2
supporting cell of vestibular epithelium	choriogenic main body follicle cell St. 12	2
fat cell	terminal epithelial cell of testis	2
supporting cell of vestibular epithelium	artefact	2
peritubular myoid cell	adult neuron	2
leukocyte	transmedullary neuron Tm9	2
spermatocyte	young germ cell	2
fat cell	medullary intrinsic neuron Mi9	2
fat cell	germinal proliferation center hub	2
erythroid lineage cell	lamina wide-field 2 neuron	2
peritubular myoid cell	adult antenna glial cell	2
fat cell	enterocyte of posterior adult midgut epithelium	2
erythroid lineage cell	secretory cells of the male reproductive tract	2
supporting cell of vestibular epithelium	adult hindgut	2
spermatocyte	Spermatocyte Cyst Cell B	2
spermatid	early-mid elongation-stage spermatid	2
peritubular myoid cell	spermatocyte	2
peritubular myoid cell	adult olfactory receptor neurons, unknown types, Orco+	2
peritubular myoid cell	ensheathing glial cell	2
peritubular myoid cell	cyst stem cell	2
peritubular myoid cell	auditory sensory neuron	2
supporting cell of vestibular epithelium	adult heart ventral longitudinal muscle	2
leukocyte	transmedullary neuron Tm20	2
supporting cell of vestibular epithelium	adult peripheral neuron of the heart	2
supporting cell of vestibular epithelium	adult muscle cell	1
supporting cell of vestibular epithelium	dorsal appendage forming follicle cell	1
male germ cell	artefact	1
leukocyte	mid-late elongation-stage spermatid	1
vestibular dark cell	escort cell	1
peritubular myoid cell	male germ line cells	1
peritubular myoid cell	adult olfactory receptor neurons, Or85a, Or43b	1
vestibular dark cell	enteroblast	1
peritubular myoid cell	mechanosensory neuron	1
peritubular myoid cell	mechanosensory neuron of haltere	1
peritubular myoid cell	mechanosensory neuron of leg chordotonal organ	1
peritubular myoid cell	adult olfactory receptor neurons, Or47a, Or56a and likely other ORN types	1
peritubular myoid cell	secretory cells of the male reproductive tract	1
vestibular dark cell	copper cell	1
peritubular myoid cell	terminal epithelial cell of testis	1
leukocyte	ocellus retinula cell	1
erythroid lineage cell	adult olfactory receptor neuron Or65	1
vestibular dark cell	choriogenic main body follicle cell St. 12	1
vestibular dark cell	centrifugal neuron C3	1
peritubular myoid cell	young germ cell	1
supporting cell of vestibular epithelium	enteroblast	1
spermatid	fat body	1
peritubular myoid cell	adult olfactory receptor neuron Or92a	1
leukocyte	cardial cell	1
supporting cell of vestibular epithelium	adult olfactory receptor neuron Or92a	1
spermatocyte	adult epithelial cell	1
male germ cell	male germ line cells	1
erythroid lineage cell	sensory neuron	1
supporting cell of vestibular epithelium	adult olfactory receptor neurons, Or22a, Or42b, Or59b	1
peritubular myoid cell	adult peripheral nervous system	1
supporting cell of vestibular epithelium	peripheral glial cell	1
erythroid lineage cell	adult Malpighian tubule principal cell of lower segment	1
vestibular dark cell	transmedullary neuron Tm29	1
erythroid lineage cell	Kenyon cell	1
vestibular dark cell	spermatocyte	1
vestibular dark cell	sensory neuron	1
vestibular dark cell	sacculus and arista neurons	1
fat cell	antennal lobe projection neuron	1
vestibular dark cell	posterior midgut*	1
supporting cell of vestibular epithelium	adult reticular neuropil associated glial cell	1
vestibular dark cell	polar follicle cell	1
vestibular dark cell	photoreceptor	1
fast muscle cell	indirect flight muscle	1
supporting cell of vestibular epithelium	copper cell	1
erythroid lineage cell	Poxn neuron	1
peritubular myoid cell	female reproductive system	1
erythroid lineage cell	Spermatocyte Cyst Cell B	1
peritubular myoid cell	follicle cell	1
leukocyte	optic-lobe-associated cortex glial cell	1
peritubular myoid cell	gamma Kenyon cell	1
fat cell	early-mid elongation-stage spermatid	1
vestibular dark cell	male gonad associated epithelium	1
vestibular dark cell	male germ line cells	1
vestibular dark cell	male accessory gland	1
leukocyte	olfactory receptor neuron, coeloconics	1
vestibular dark cell	lamina intrinsic amacrine neuron Lai	1
male germ cell	adult neuron	1
peritubular myoid cell	Poxn neuron	1
erythroid lineage cell	adult olfactory receptor neurons, acid-sensing, Ir64a	1
vestibular dark cell	adult olfactory receptor neurons, unknown type, Orco+	1
oocyte	germ cells, unknown stage	1
peritubular myoid cell	adult Malpighian tubule bar-shaped cell of initial segment	1
erythroid lineage cell	malpighian tubule	1
peritubular myoid cell	T neuron T2a	1
vestibular dark cell	adult Malpighian tubule	1
oocyte	terminal epithelial cell of testis	1
supporting cell of vestibular epithelium	mechanosensory neuron	1
spermatocyte	terminal epithelial cell of testis	1
vestibular dark cell	Poxn neuron	1
supporting cell of vestibular epithelium	medullary intrinsic neuron Mi4	1
erythroid lineage cell	dorsal appendage forming follicle cell	1
tracheal goblet cell	subperineurial glial cell	1
supporting cell of vestibular epithelium	olfactory receptor neuron	1
supporting cell of vestibular epithelium	Spermatocyte Cyst Cell A	1
male germ cell	ovarian sheath muscle	1
tracheal goblet cell	hemocyte	1
tracheal goblet cell	female reproductive system	1
erythroid lineage cell	dorsal rim area	1
supporting cell of vestibular epithelium	adult Malpighian tubule principal cell of initial segment	1
fat cell	midgut large flat cell	1
fat cell	perineurial glial sheath	1
peritubular myoid cell	crop	1
tracheal goblet cell	adult midgut enterocyte	1
supporting cell of vestibular epithelium	adult fat cell	1
erythroid lineage cell	early-mid elongation-stage spermatid	1
tracheal goblet cell	adult enterocyte	1
oocyte	secretory cells of the male reproductive tract	1
spermatocyte	male accessory gland	1
fat cell	transmedullary neuron Tm20	1
oocyte	adult renal stem cell	1
oocyte	adult neuron	1
vestibular dark cell	adult olfactory receptor neurons, acid-sensing, Ir64a	1
peritubular myoid cell	adult olfactory receptor neuron Or67d	1
vestibular dark cell	adult olfactory receptor neurons, Or83c and Or82a	1
erythroid lineage cell	adult olfactory receptor neurons, acid-sensing, Ir75a/b/c, Ir64a	1
erythroid lineage cell	adult olfactory receptor neurons, unknown type, Orco+	1
erythroid lineage cell	proximal medullary amacrine neuron Pm4	1
vestibular dark cell	adult olfactory receptor neurons, Ir84a, Ir31a, Ir76a, Ir76b, Ir8a, Or35a	1
peritubular myoid cell	Kenyon cell	1
erythroid lineage cell	proximal medullary amacrine neuron Pm2	1
follicle	ovarian sheath muscle	1
peritubular myoid cell	adult olfactory receptor neuron Ir75d	1
vestibular dark cell	adult olfactory receptor neuron Or13a	1
vestibular dark cell	adult olfactory receptor neuron Ir75d	1
spermatocyte	cyst stem cell	1
follicle	Spermatocyte Cyst Cell A	1
peritubular myoid cell	adult oenocyte	1
erythroid lineage cell	adult salivary gland	1
oocyte	Spermatocyte Cyst Cell A	1
supporting cell of vestibular epithelium	female reproductive system	1
oocyte	Spermatocyte Cyst Cell B	1
erythroid lineage cell	ovarian sheath muscle	1
supporting cell of vestibular epithelium	germ cells, unknown stage	1
erythroid lineage cell	nociceptive neuron	1
supporting cell of vestibular epithelium	adult neuron	1
erythroid lineage cell	medullary intrinsic neuron Mi9	1
male germ cell	secretory cells of the male reproductive tract	1
