## Extended Data Table 5 for "Universal Cell Embeddings: A Foundation Model for Cell Biology"

### Sheet: Description
File Name	extended_data_table_5_ima_sample_counts
This file contains information about the IMA sample used for analyses in the paper

### Sheet: Coarse Cell Type Counts
Coarse Cell Type	Number of Cells
neuron	1039877
epithelial cell	215998
oligodendrocyte	196045
endothelial cell	129125
fibroblast	123838
cd4 t cell	89834
b cell	88437
macrophage	79982
monocyte	73151
misc	69231
t cell	64457
stem cell	63811
missing	58248
astrocyte	56543
glial cell	56304
muscle cell	55580
endocrine cell	52983
cd8 t cell	51123
nkt cell	46798
mesenchymal cell	40536
secretory cell	26838
erythroid cell	26600
epidermal cell	21860
plasma cell	21464
pneumocyte	19965
goblet cell	15992
basal epithelial cell	15977
thymocyte	14680
hepatocyte	13526
germline	12909
myeloid cell	11414
granulocyte	11407
dendritic cell	10836
transit amplifying cell	10344
leukocyte/phagocyte	9899
hematopoietic cell	9259
tumor cell	8383
innate lymphoid cell	8309
treg	8246
mesodermal cell	7492
lymphoid cell	7408
ciliated cell	6109
fat cell	5495
melanocyte	5289
GD t cell	3512
stellate cell	1716
tuft/brush cell	1403
skeletal	578
ionocyte	155
professional antigen presenting cell	77
mononuclear cell	71

### Sheet: Species Counts
Species	Number of Cells
human	2627307
mouse	203345
zebrafish	67186
macaca_fascicularis	20217
pig	15901
macaca_mulatta	15158
frog	10000
mouse_lemur	10000

### Sheet: Tissue Counts
Tissue	Number of Cells
cerebral cortex	343567
missing	223529
blood	195922
cerebral nuclei	150000
thalamic complex	145450
hippocampal formation	109766
lung	93897
hypothalamus	90000
midbrain	74714
kidney	68495
bone marrow	62025
pons	60000
cerebellum	50000
fovea centralis	49078
gonad	47132
ileum	46435
cortex of kidney	43502
myelencephalon	40000
islet of Langerhans	38693
liver	38673
primary motor cortex	36679
breast	30000
retina	29676
prefrontal cortex	29256
peripheral region of retina	28078
heart left ventricle	27572
ovary	23059
small intestine	21027
thymus	20049
alveolus of lung	20000
tonsil	20000
spleen	18689
duodenum	17028
lamina propria of mucosa of colon	16853
colonic epithelium	16477
brain	15450
colon	15407
ascending colon	14014
primary visual cortex	13295
renal medulla	12818
apex of heart	12752
respiratory airway	12458
lymph node	11863
macula lutea proper	11087
lung parenchyma	10775
ampulla of uterine tube	10677
entorhinal cortex	10535
transverse colon	10336
caudate lobe of liver	10000
diencephalon	10000
gastrocnemius	10000
prostate gland	10000
zone of skin	10000
mesenteric artery	10000
lung (organoid)	10000
uterus	10000
upper outer quadrant of breast	10000
LV	10000
middle temporal gyrus	10000
superior frontal gyrus	10000
spinal cord	10000
epithelium of esophagus	10000
skin of prepuce of penis	10000
lens of camera-type eye	10000
Brodmann (1909) area 4	9915
nasal cavity	9721
brain white matter	9381
large intestine	8806
decidua	8735
adrenal gland	8557
macula lutea	8030
dorsolateral prefrontal cortex	7905
lower lobe of left lung	7729
body of stomach	7542
transition zone of prostate	7478
coronal suture	7232
mesenteric lymph node	6926
adnexa of uterus	6797
brain gray matter	6670
basal zone of heart	6283
peripheral zone of prostate	6118
peripheral lymph node	5625
left temporal lobe	5451
descending colon	5214
subcutaneous abdominal adipose tissue	5175
sigmoid colon	5131
isthmus of fallopian tube	5087
trachea	4878
visceral abdominal adipose tissue	4825
skin epidermis	4729
parietal lobe	4585
thoracic lymph node	4570
right frontal lobe	4549
duodeno-jejunal junction	4489
cervical lymph node	4355
rectum	4250
fimbria of uterine tube	4236
lower lobe of right lung	4222
dermis	4016
skin of body	3999
umbilical cord blood	3850
epithelium of small intestine	3841
frontal cortex	3833
caecum	3780
hepatic cecum	3598
fallopian tube	3203
lamina propria of small intestine	3140
caudal ganglionic eminence	3100
mammary gland	2993
eye trabecular meshwork	2969
mesonephros	2868
corneo-scleral junction	2795
dura mater	2768
temporal cortex	2638
heart right ventricle	2428
bronchopulmonary lymph node	2160
temporal lobe	2104
jejunum	2063
pancreas	2037
visual cortex	1984
upper lobe of right lung	1983
cornea	1662
ciliary body	1640
adipose tissue	1596
medial ganglionic eminence	1577
tongue	1540
testis	1326
anterior cingulate cortex	1257
Trachea-10X_P8_14	1190
Spleen-10X_P7_6	1059
lower esophagus	1014
nose	965
left cardiac atrium	965
hepatic flexure of colon	939
iris	934
vermiform appendix	859
Trachea-10X_P8_15	852
limb muscle	785
heart	724
bladder lumen	692
medial orbital frontal cortex	672
cardia of stomach	672
primary somatosensory cortex	665
auditory cortex	630
Spleen-10X_P4_7	606
hindgut	600
Tongue-10X_P4_0	576
retrosplenial granular cortex	565
pleural effusion	520
artery	514
axilla	463
esophagogastric junction	462
Lung-10X_P8_13	459
Mammary_Gland-10X_P7_13	458
Tongue-10X_P4_1	444
agranular insular cortex	441
subicular complex	425
Limb_Muscle-10X_P7_15	412
Limb_Muscle-10X_P7_14	408
gonad primordium	399
parietal cortex	380
Mammary_Gland-10X_P7_12	367
orbitofrontal cortex	344
Bladder-10X_P4_4	343
Tongue-10X_P7_10	336
pigment epithelium of eye	324
Marrow-10X_P7_3	324
Marrow-10X_P7_2	292
bronchus	279
Lung-10X_P7_9	267
Thymus-10X_P7_11	267
frontal lobe	266
diaphragm	250
posterior parietal association areas	227
Kidney-10X_P7_5	222
Liver-10X_P4_2	180
Kidney-10X_P4_6	174
lateral visual area	173
submucosal esophageal gland	152
brown adipose tissue	146
ileal epithelium	145
Lung-10X_P8_12	143
mesoderm	139
renal pelvis	137
gonadal fat pad	132
Kidney-10X_P4_5	128
Heart_and_Aorta-10X_P7_4	117
Lung-10X_P7_8	111
mesenteric fat pad	106
Liver-10X_P7_0	104
subcutaneous adipose tissue	94
Bladder-10X_P7_7	92
white matter of cerebellum	85
bone spine	82
Liver-10X_P7_1	51
Bladder-10X_P4_3	18
kidney blood vessel	16
