## Extended Data Table 6 for "Universal Cell Embeddings: A Foundation Model for Cell Biology"

### Sheet: Description
File Name:	extended_data_table_6_norn_disease_de
This file contains the following sheets matched to specific figures
Figure 4e
COPD vs Control
IPF vs Control
IPF vs COPD
COPD vs IPF
Supplementary Figure 10
Lung Tissue
Heart Tissue
Kidney Tissue

### Sheet: COPD vs Control
names	scores	logfoldchanges	pvals	pvals_adj
LUM	16.948975	1.4625686	2.2736824174891257e-59	3.637891867982601e-56
MFAP4	14.198134	1.3788013	1.0023792903426486e-42	6.168487940570145e-40
PTGDS	14.054315	1.797614	6.303290657610293e-42	3.60188037577731e-39
PTPRG	13.451782	0.97019315	5.1228531063838167e-39	2.7321883234047025e-36
RARRES2	13.361415	1.2266812	1.900088812789273e-38	8.94159441312599e-36
FOSB	12.202145	1.1837796	1.0281744409836134e-32	3.1636136645649644e-30
RGCC	12.182383	1.445589	1.1575076425184722e-32	3.429652274128806e-30
WDR74	11.834351	2.6260831	4.8398915678431524e-30	1.1387980159630945e-27
RYR2	11.500909	1.8085889	3.799477536693212e-29	8.684520083870199e-27
A2M	11.403662	1.4128227	5.456252398850362e-29	1.2125005330778583e-26
C1R	-14.968583	-1.060175	1.3636894951035843e-47	9.917741782571522e-45
CST3	-15.43079	-1.0974942	4.53232164456473e-50	3.6258573156517837e-47
GALNT15	-15.568522	-2.33736	5.885932534270327e-51	5.231940030462513e-48
IGFBP6	-15.698287	-1.6894811	5.509933276165357e-52	5.5099332761653565e-49
RPLP0	-16.360647	-1.1467488	6.434122704336024e-56	7.353283090669741e-53
SPOCK1	-16.577286	-2.0350168	2.0470456031080686e-57	2.729394137477425e-54
GPX3	-18.38269	-1.5054181	4.893024350823227e-69	9.786048701646455e-66
PLA2G2A	-19.756132	-3.0078046	6.988293388747871e-78	1.8635449036660987e-74
MGST1	-21.111464	-1.9458821	2.2639807934738087e-88	9.055923173895234e-85
FTL	-21.387611	-1.0930365	1.7201695938269205e-89	1.3761356750615365e-85

### Sheet: IPF vs Control
names	scores	logfoldchanges	pvals	pvals_adj
POSTN	40.64162	5.889379	0.0	0.0
COL1A1	37.96705	2.6103082	7.573387235974879e-250	2.019569929593301e-246
COL3A1	32.662537	2.2029712	5.760238334108683e-190	1.1520476668217366e-186
SPARC	29.308634	1.6739638	1.1620409799693515e-156	1.5493879732924685e-153
COL1A2	29.204536	1.6084714	3.6986041958778135e-154	3.6986041958778136e-151
COL5A2	28.873081	1.664054	7.831183806980347e-154	6.96105227287142e-151
CTHRC1	28.069292	2.4708452	2.1413133313354765e-157	3.4261013301367627e-154
TPPP3	27.734285	3.0235474	1.677896533481273e-156	1.917596038264312e-153
FN1	27.231777	1.6763476	6.274083948838893e-136	5.019267159071114e-133
COL6A3	26.385052	1.433361	2.393857647267136e-130	1.7409873798306444e-127
PRELP	-19.10226	-1.6866516	3.761225936035241e-71	5.014967914713655e-69
C1R	-20.17831	-1.0292978	3.852928950443313e-80	6.849651467454779e-78
GALNT15	-20.29391	-3.2226925	1.090071186151446e-77	1.7797080590227688e-75
SPOCK1	-20.513685	-2.1292658	4.484938611189832e-80	7.799893236851882e-78
MGST1	-20.607225	-1.4521505	7.144293196770476e-82	1.3291708273061352e-79
PID1	-21.085066	-1.6767453	6.942090690698598e-85	1.3545542811119215e-82
ADH1B	-22.21878	-1.5141128	1.1309161346862897e-93	3.119768647410454e-91
CFD	-22.283432	-1.66611	1.4810937064846409e-95	4.3884257969915286e-93
IGFBP6	-23.35545	-1.9058515	1.1046821392427292e-101	3.682273797475764e-99
GPX3	-43.308514	-3.062557	5.4174264065667884e-250	2.019569929593301e-246

### Sheet: IPF vs COPD
names	scores	logfoldchanges	pvals	pvals_adj
COL3A1	33.813812	2.8681524	2.8225590008734087e-181	2.2580472006987268e-177
COL1A1	31.080202	2.7258716	2.0569037963654725e-160	8.227615185461889e-157
SERPINH1	28.578085	2.4646323	2.858555722422208e-152	7.622815259792555e-149
COL1A2	26.05747	1.8449552	3.877623893825761e-117	7.755247787651522e-114
POSTN	22.485245	2.7043343	6.482964015841055e-100	1.0372742425345688e-96
THY1	22.19935	1.9224732	6.402010351147994e-95	8.536013801530659e-92
CTHRC1	21.873413	2.3751786	7.196393967906021e-94	8.224450249035452e-91
SPARC	21.799496	1.5295548	1.434930797020418e-88	1.434930797020418e-85
TIMP1	20.879799	1.4412785	2.1941102172261783e-82	1.9503201930899365e-79
IGFBP4	20.36211	1.4348204	9.200328422257535e-80	7.360262737806027e-77
SLIT2	-13.129252	-0.9317105	2.198770209336228e-36	3.3827233989788127e-34
FMO2	-13.153497	-1.9070042	4.255677909411484e-36	6.423664768922995e-34
ZFP36	-13.435044	-0.9241086	4.267305138555659e-38	6.967028797641892e-36
MT1A	-13.73903	-1.7397288	4.0531355664840023e-39	7.048931419972178e-37
RBFOX2	-14.287856	-0.68139327	2.813028729756558e-42	5.626057459513116e-40
MT1M	-15.018796	-1.6262207	7.949876069252678e-46	1.9272426834551945e-43
CRISPLD2	-15.100708	-1.1278967	2.5396838985151403e-46	6.772490396040374e-44
RPL41	-15.371979	-0.8410517	3.502264973229401e-48	1.0776199917628927e-45
NAMPT	-15.836561	-1.2621208	1.9433183417306614e-50	6.759368145150126e-48
GPX3	-17.252954	-1.5571389	4.3612237945662274e-58	1.938321686473879e-55

### Sheet: COPD vs IPF
names	scores	logfoldchanges	pvals	pvals_adj
GPX3	17.252954	1.5571389	4.3612237945662274e-58	1.938321686473879e-55
NAMPT	15.836561	1.2621208	1.9433183417306614e-50	6.759368145150126e-48
RPL41	15.371979	0.8410517	3.502264973229401e-48	1.0776199917628927e-45
CRISPLD2	15.100708	1.1278967	2.5396838985151403e-46	6.772490396040374e-44
MT1M	15.018796	1.6262207	7.949876069252678e-46	1.9272426834551945e-43
RBFOX2	14.287856	0.68139327	2.813028729756558e-42	5.626057459513116e-40
MT1A	13.73903	1.7397288	4.0531355664840023e-39	7.048931419972178e-37
ZFP36	13.435044	0.9241086	4.267305138555659e-38	6.967028797641892e-36
FMO2	13.153497	1.9070042	4.255677909411484e-36	6.423664768922995e-34
SLIT2	13.129252	0.9317105	2.198770209336228e-36	3.3827233989788127e-34
IGFBP4	-20.36211	-1.4348204	9.200328422257535e-80	7.360262737806027e-77
TIMP1	-20.879799	-1.4412785	2.1941102172261783e-82	1.9503201930899365e-79
SPARC	-21.799496	-1.5295548	1.434930797020418e-88	1.434930797020418e-85
CTHRC1	-21.873413	-2.3751786	7.196393967906021e-94	8.224450249035452e-91
THY1	-22.19935	-1.9224732	6.402010351147994e-95	8.536013801530659e-92
POSTN	-22.485245	-2.7043343	6.482964015841055e-100	1.0372742425345688e-96
COL1A2	-26.05747	-1.8449552	3.877623893825761e-117	7.755247787651522e-114
SERPINH1	-28.578085	-2.4646323	2.858555722422208e-152	7.622815259792555e-149
COL1A1	-31.080202	-2.7258716	2.0569037963654725e-160	8.227615185461889e-157
COL3A1	-33.813812	-2.8681524	2.8225590008734087e-181	2.2580472006987268e-177

### Sheet: Lung Tissue
names	scores	logfoldchanges	pvals	pvals_adj
FTH1	134.55782	3.345408	0.0	0.0
FTL	111.403366	3.2688272	0.0	0.0
LUM	96.62015	3.955515	0.0	0.0
VIM	84.79871	2.55583	0.0	0.0
RARRES2	84.778496	5.7245693	0.0	0.0
MFAP4	83.93437	5.2604322	0.0	0.0
LGALS1	82.21565	3.1863604	0.0	0.0
CD63	75.33084	2.1615684	0.0	0.0
SELENOP	72.25111	4.3196306	0.0	0.0
A2M	69.32084	4.996015	0.0	0.0
ABCA6	-187.5634	-4.125451	0.0	0.0
EBF2	-197.16588	-8.390065	0.0	0.0
GLIS3	-200.89307	-6.5206285	0.0	0.0
ACSM3	-206.15019	-8.653325	0.0	0.0
ABCA9	-207.08154	-5.193537	0.0	0.0
DCLK1	-208.62247	-6.176201	0.0	0.0
ABCA8	-227.47751	-4.52114	0.0	0.0
EBF1	-240.81348	-5.897506	0.0	0.0
CDH19	-298.0781	-9.890278	0.0	0.0
NEGR1	-311.04745	-6.1307592	0.0	0.0

### Sheet: Heart Tissue
names	scores	logfoldchanges	pvals	pvals_adj
CDH19	303.6255	10.352447	0.0	0.0
ABCA8	207.27736	4.2907095	0.0	0.0
ACSM3	200.69923	7.4979897	0.0	0.0
EBF2	199.6804	8.705435	0.0	0.0
PLA2G5	181.73354	4.7947493	0.0	0.0
ABCA6	165.86046	3.7883606	0.0	0.0
VIT	154.87762	6.439443	0.0	0.0
FOXP2	151.12645	5.5432873	0.0	0.0
ABCA9	142.00082	3.96837	0.0	0.0
PXDNL	140.46875	6.929818	0.0	0.0
RGCC	-54.06821	-6.849722	0.0	0.0
SELENOP	-54.81894	-3.668626	0.0	0.0
LMNA	-55.63991	-2.9450467	0.0	0.0
CCN1	-55.977448	-3.8229084	0.0	0.0
MFAP4	-60.449146	-4.5512905	0.0	0.0
LUM	-60.65652	-3.1771457	0.0	0.0
RARRES2	-61.372032	-5.0512695	0.0	0.0
FTH1	-61.404854	-2.546524	0.0	0.0
A2M	-62.655415	-4.5939164	0.0	0.0
FTL	-63.768135	-2.5997458	0.0	0.0

### Sheet: Kidney Tissue
names	scores	logfoldchanges	pvals	pvals_adj
ATRNL1	28.5573	6.7203274	5.7176123003618375e-124	1.6736445570515681e-122
ITGA1	28.14808	4.1663866	1.6061069230284113e-121	4.576979834619589e-120
INPP4B	26.414713	4.207907	6.87919405671268e-111	1.7477046787478535e-109
NAV2	26.329853	3.691142	2.135004679161647e-110	5.348434977657968e-109
LDLRAD4	25.35236	3.5038347	2.0008800274369934e-104	4.665255336699414e-103
TENM3	24.529722	4.394661	2.2118588376924005e-99	4.9227569007484585e-98
DDAH1	24.363052	3.9091928	2.1824913780294214e-98	4.797917780435292e-97
COL4A2	23.950186	1.7908455	4.378102882816606e-96	9.247240049745193e-95
CDH11	23.727745	3.6960244	1.52267686317739e-94	3.0831344304787305e-93
COL4A1	23.089924	2.0556767	8.222354773379538e-91	1.6103855567062613e-89
TNNI3	-107.467094	-26.947306	0.0	0.0
GSN	-115.80581	-4.371574	0.0	0.0
ACSM3	-140.39302	-6.068804	0.0	0.0
VIT	-144.30537	-8.175262	0.0	0.0
MGST1	-158.3364	-6.46994	0.0	0.0
PLA2G5	-173.6806	-8.428946	0.0	0.0
APOD	-185.48091	-8.576313	0.0	0.0
EBF2	-196.53893	-10.137303	0.0	0.0
CFD	-227.90466	-7.614531	0.0	0.0
CDH19	-301.8316	-30.379173	0.0	0.0
