## Extended Data Table 7 for "Universal Cell Embeddings: A Foundation Model for Cell Biology"

### Sheet: Description
File Name:	extended_data_table_7_silhouette_scores
This file contains zero-shot models' silhouette scores for each cell type in Tabula Sapiens v2,

### Sheet: Tabula Sapiens v2 Silhouette Sc
Cell Type	UCE Scores	Geneformer Scores	tGPT Scores	scGPT Scores
pulmonary ionocyte	0.8083352	0.6550909	0.6411145941438949	0.44198224
radial glial cell	0.79331744	0.51388764	0.5163176996914676	0.41497642
retinal pigment epithelial cell	0.7760981	0.63763976	0.7470632993023354	0.49705586
myometrial cell	0.74837	0.40252876	0.5523353654824279	0.41386038
eye photoreceptor cell	0.74771845	0.5306656	0.6444973564516074	0.45636982
ionocyte	0.7434629	0.4652077	0.49800258156559296	0.42513093
spermatid	0.7389364	0.649408	0.7588431372469615	0.38802627
corneal epithelial cell	0.7237999	0.4732768	0.6140915638415161	0.28230336
hepatocyte	0.7172923	0.38350424	0.681203679219408	0.5526833
stromal cell of ovary	0.7123841	0.5694016	0.5173799976643784	0.45271337
glandular epithelial cell	0.69257	0.36855394	0.5016064217112159	0.30619037
myoepithelial cell	0.68799233	0.5166531	0.466355834848871	0.39426324
b cell	0.68462193	0.54616976	0.5036668372574739	0.35462517
mueller cell	0.6831518	0.6818507	0.6396422054632147	0.41258556
hematopoietic stem cell	0.67914045	0.43622983	0.6146743827319148	0.36589316
innate lymphoid cell	0.674666	0.4658323	0.4778901901625345	0.32734126
luminal cell of prostate epithelium	0.67401016	0.40925336	0.47397621222211966	0.446933
epithelial cell of uterus	0.67088866	0.40526932	0.49312996932613706	0.41401854
intestinal tuft cell	0.6654998	0.55038875	0.5587759275343078	0.43458757
endothelial cell of lymphatic vessel	0.66488844	0.5046386	0.403101685404731	0.4302268
taste receptor cell	0.6618623	0.6895586	0.639620147524568	0.5592368
mesenchymal stem cell	0.65331084	0.5602001	0.5215543254297912	0.5067959
leydig cell	0.6485627	0.5589444	0.5287193131765276	0.39413607
ciliated epithelial cell	0.64693415	0.4744153	0.4954443354550465	0.50519526
muscle cell	0.6454936	0.58313227	0.6245553597666524	0.45686364
neuron	0.6372186	0.47774574	0.5775945562603619	0.41307116
enterocyte of epithelium of large intestine	0.63314986	0.42093405	0.36785863061374735	0.36447483
fibroblast of breast	0.62484753	0.45592254	0.53911398106956	0.4683893
alveolar type 2 fibroblast cell	0.6246249	0.4945674	0.47505195661865673	0.43777597
type ii pneumocyte	0.6235381	0.4734968	0.4992490090315898	0.33282688
retinal bipolar neuron	0.62114686	0.5888697	0.5554644445214636	0.28234246
plasma cell	0.6207496	0.45448726	0.4584770641534677	0.39116096
enteroendocrine cell	0.61380184	0.49239314	0.450863607205268	0.35333988
tendon cell	0.6135644	0.567451	0.48710005163750025	0.46246052
natural killer cell	0.61321515	0.54088354	0.4924111562516372	0.4181118
intrahepatic cholangiocyte	0.61170596	0.42359084	0.4555085274900054	0.36203757
gamma-delta t cell	0.61012375	0.48861414	0.4120140012045898	0.48403585
paneth cell of colon	0.6072742	0.5187156	0.468749221504022	0.3338462
type i pneumocyte	0.6062125	0.30215558	0.40313144610252766	0.26726064
colon macrophage	0.6060947	0.4754946	0.5635740935635529	0.55707914
paneth cell of epithelium of small intestine	0.60203135	0.49998167	0.548494571520736	0.47859177
endothelial cell of artery	0.6014268	0.3235849	0.49772952904669965	0.34654668
cd4-positive, alpha-beta thymocyte	0.60090023	0.49319863	0.4613058643644914	0.3738109
stratified squamous epithelial cell	0.5985271	0.25434864	0.39044267290815104	0.23942167
granulocyte	0.59578174	0.56090575	0.6196073269665662	0.45259058
microglial cell	0.5954287	0.4778793	0.37755382514623403	0.364364
enterocyte of epithelium proper of duodenum	0.59448284	0.47064275	0.5531660982990821	0.42736834
large intestine goblet cell	0.5900687	0.49774635	0.4782105145921364	0.45263383
club cell	0.58986247	0.28301144	0.444548045072669	0.3301376
pancreatic ductal cell	0.5845379	0.43797046	0.5481180700237628	0.4202126
pancreatic stellate cell	0.5832444	0.3722844	0.46752792800654985	0.5535313
erythrocyte	0.5801805	0.6051299	0.5836497198282353	0.3869397
thymic fibroblast type 1	0.57561	0.49497798	0.513158814221265	0.41289866
epithelial cell	0.5748303	0.3517028	0.2792996975100691	0.41102105
fibroblast of cardiac tissue	0.569677	0.3556565	0.6235562377631049	0.3390802
endothelial cell of vascular tree	0.56461483	0.46722084	0.31060280824985276	0.29637915
blood vessel smooth muscle cell	0.56249225	0.42252278	0.36936834219389086	0.32846135
activated cd4-positive, alpha-beta t cell	0.5620061	0.47671577	0.4662611613201031	0.45737398
ventricular cardiac muscle cell	0.5584235	0.54165727	0.5605418524480985	0.4035809
lung ciliated cell	0.5573734	0.27282205	0.46185064029008127	0.49113828
regulatory t cell	0.55543166	0.44875425	0.425248083048748	0.45988777
endothelial cell of arteriole	0.5551181	0.4541146	0.4989827061322908	0.3917467
luminal epithelial cell of mammary gland	0.55211407	0.43015316	0.40753826073494237	0.36241162
thymocyte	0.55049896	0.4464804	0.2805245090935029	0.38833585
spermatogonium	0.54975796	0.44101435	0.39869888214164706	0.45561308
sebum secreting cell	0.54945123	0.3583281	0.5150106822347252	0.38587487
ciliated columnar cell of tracheobronchial tree	0.54384637	0.18665195	0.4049444579687325	0.17826954
ovarian surface epithelial cell	0.5405408	0.37968463	0.40481630696967785	0.32382792
mast cell	0.539701	0.5192706	0.5217620780499533	0.42968112
activated cd8-positive, alpha-beta t cell	0.5374127	0.5092332	0.5075240539986752	0.42355752
mucus secreting cell	0.5360538	0.54505813	0.5180702361261346	0.5834343
keratocyte	0.53501683	0.31360793	0.4500783381242854	0.34165496
endothelial cell of venule	0.5335377	0.27882665	0.4262993414734593	0.323479
small intestine goblet cell	0.53276694	0.45408374	0.5028913235953111	0.35091585
theca cell	0.5294632	0.41331962	0.46475772199858706	0.3968242
cardiac endothelial cell	0.5283035	0.5531238	0.5310710311290123	0.43444896
myeloid dendritic cell	0.52749956	0.4270908	0.4943725484400992	0.389557
vestibular dark cell	0.52545834	0.41904506	0.44523989556782556	0.35914886
retinal blood vessel endothelial cell	0.52307415	0.48371607	0.3200374279379588	0.31537166
tuft cell of colon	0.52177835	0.47262448	0.4526479118271558	0.35652164
tongue muscle cell	0.5217677	0.5063781	0.4428578140382925	0.40682262
t cell	0.52151716	0.35895142	0.2968257631847588	0.3958767
enterochromaffin-like cell	0.5171402	0.47887203	0.5373623477215748	0.29812783
vein endothelial cell	0.51596564	0.42643014	0.41693000375200245	0.31252837
intestinal crypt stem cell of small intestine	0.51313967	0.2877174	0.36614208744914595	0.22134873
peritubular myoid cell	0.5129111	0.3932981	0.47450159921610896	0.41002017
glial cell	0.5123091	0.3459959	0.4102073321598613	0.48001003
common myeloid progenitor	0.51026845	0.50399876	0.46006436992344507	0.45115563
neutrophil	0.50723845	0.55217737	0.5612209197331732	0.38514766
serous cell of epithelium of trachea	0.5055387	0.27970523	0.5443232050149105	0.32649213
cd4-positive, alpha-beta t cell	0.505014	0.47105283	0.3829988533141205	0.45135474
hematopoietic cell	0.50457615	0.38149652	0.39213001096006356	0.30309123
mural cell	0.50314844	0.45624316	0.44972572886211915	0.4587368
intestinal crypt stem cell of colon	0.50186855	0.400688	0.40564016712162193	0.36925757
enteroendocrine cell of small intestine	0.5013523	0.2932036	0.41789568158960305	0.21476364
regular atrial cardiac myocyte	0.5004	0.31842858	0.4103690512500785	0.3237992
colon endothelial cell	0.5003564	0.41264144	0.4330934530275392	0.36115125
transit amplifying cell of small intestine	0.5	0.5	0.5	0.5
naive thymus-derived cd4-positive, alpha-beta t cell	0.49881047	0.52718246	0.444217763839847	0.4368066
mesothelial cell	0.49753547	0.43712902	0.3868943572950121	0.47951096
mononuclear phagocyte	0.49361387	0.48651147	0.5250825498946357	0.5155635
type l enteroendocrine cell	0.49344775	0.5123667	0.35310480264076816	0.38791555
naive thymus-derived cd8-positive, alpha-beta t cell	0.4918454	0.45514616	0.44690016484701905	0.3439827
intermediate monocyte	0.48679385	0.2782126	0.4152686379059022	0.33612186
supporting cell of vestibular epithelium	0.48473567	0.3016799	0.4288106082377384	0.28550237
classical monocyte	0.48422888	0.36719936	0.4452797587668109	0.47965717
basophil	0.48214394	0.48540926	0.4585172662580729	0.4553849
mesenchymal stem cell of adipose tissue	0.47671214	0.4659862	0.39219703905856806	0.43875715
adventitial cell	0.47628725	0.44530025	0.4184352819350212	0.48376065
enterocyte of epithelium proper of ileum	0.4755136	0.270989	0.35902043737012757	0.29703698
smooth muscle cell	0.47448882	0.23433316	0.26683045078481354	0.34093583
respiratory goblet cell	0.47377294	0.46964467	0.4840240649322893	0.32858202
progenitor cell of mammary luminal epithelium	0.47286034	0.44429436	0.500489091730272	0.2292411
cd8-positive, alpha-beta t cell	0.47132307	0.4067943	0.37765922280464503	0.32357943
tracheal goblet cell	0.47005802	0.4171829	0.5552432833860725	0.5075201
cd8-positive, alpha-beta thymocyte	0.4682718	0.43766713	0.418361490424938	0.40017962
bronchial smooth muscle cell	0.46773076	0.43404722	0.4729041312237411	0.3429575
salivary gland cell	0.4667887	0.38863316	0.4961823026159623	0.32940978
follicle	0.46297795	0.64036393	0.5369188703964838	0.33091173
bladder urothelial cell	0.4629039	0.40828317	0.29788481985828563	0.46153697
mature nk t cell	0.4589911	0.46553814	0.4232959829324254	0.46006683
duct epithelial cell	0.44988945	0.41525528	0.4179255104816102	0.42053387
medullary thymic epithelial cell	0.44793552	0.19623241	0.33966156145819437	0.23921743
erythroid progenitor cell	0.4477723	0.32681018	0.48230043662979377	0.44228062
neuro-medullary thymic epithelial cell	0.4457038	0.5710527	0.5155737546272454	0.5114494
non-classical monocyte	0.4434926	0.26631963	0.3300667298331926	0.4225029
hepatic stellate cell	0.44012293	0.42278093	0.4176187523414694	0.38165683
enteric neuron	0.43082726	0.476973	0.4302400107451291	0.4013525
capillary endothelial cell	0.4307356	0.39923006	0.44135964555684276	0.4301251
acinar cell	0.43011382	0.4424473	0.5067214311545807	0.3994187
granulosa cell	0.42806345	0.2356827	0.42820435822501135	0.30715406
transit amplifying cell of colon	0.41843587	0.2750756	0.389432628620619	0.3288952
tissue-resident macrophage	0.41547698	0.36483306	0.3439343800303095	0.39077002
conjunctival epithelial cell	0.41350025	0.35678342	0.278044176499302	0.29852772
macrophage	0.41251686	0.43947494	0.47645366892564006	0.44704184
schwann cell	0.4069401	0.44558898	0.26619492491609176	0.42080432
basal cell of prostate epithelium	0.40260142	0.4569673	0.395999311512783	0.44030026
endothelial cell	0.40213504	0.42601243	0.44769824273145964	0.3965189
fibroblast	0.39764243	0.4479288	0.4571247264958479	0.4229231
plasmacytoid dendritic cell	0.39732563	0.33326104	0.3868071138643067	0.36399102
myeloid leukocyte	0.39224488	0.4344442	0.40096597757371905	0.36911032
acinar cell of salivary gland	0.38652658	0.28162026	0.2078838707369084	0.32204068
thymic fibroblast type 2	0.38025525	0.34247065	0.4538553460062055	0.50938964
vascular associated smooth muscle cell	0.37231365	0.43116894	0.4112580646090826	0.45324296
basal cell	0.37071013	0.36291528	0.39279995337275125	0.42404407
connective tissue cell	0.3664677	0.26376766	0.4970264446565043	0.18840316
male germ cell	0.36497498	0.44295767	0.3830093215971207	0.51601714
oocyte	0.36156368	0.3658865	0.4498511044443402	0.27124006
slow muscle cell	0.3583884	0.4546815	0.5155993345532336	0.3910544
monocyte	0.35604388	0.34796885	0.3840924877003235	0.44707873
melanocyte	0.33110756	0.31968558	0.26182475048639864	0.20001823
leukocyte	0.32804096	0.46769792	0.4314065681379721	0.38346645
spermatocyte	0.31826222	0.23557699	0.3190727945113564	0.2947569
pericyte	0.3012259	0.45051074	0.3993232197009696	0.38263178
skeletal muscle satellite stem cell	0.2977544	0.32053864	0.28992651520990764	0.31191134
fast muscle cell	0.29660442	0.3187452	0.33873624844090006	0.31094348
stromal cell	0.2938681	0.09405699	0.31349044222888	0.37731043
myofibroblast cell	0.28283578	0.41207242	0.4589918360313538	0.38010198
hematopoietic precursor cell	0.28107536	0.38688403	0.2798664018686937	0.33706945
best4+ intestinal epithelial cell, human	0.27587935	0.43785596	0.4266597421277749	0.30957413
interstitial cell of cajal	0.27582377	0.3489805	0.41655695926611724	0.43775362
platelet	0.19050997	0.28501412	0.31948030711286934	0.20832849
